# Meta-Analysis of Transcriptomic Variation in T cell Populations Reveals Novel Signatures of Gene Expression and Splicing

**DOI:** 10.1101/727362

**Authors:** Caleb M. Radens, Davia Blake, Paul Jewell, Yoseph Barash, Kristen W. Lynch

## Abstract

Distinct T cell subtypes are typically defined by the expression of distinct gene repertoires. However, there is variability between studies regarding the markers used to define each T cell subtype. Moreover, previous analysis of gene expression in T cell subsets has largely focused on gene expression rather than alternative splicing. Here we take a meta-analysis approach, comparing eleven independent RNA-Seq studies of human Th1, Th2, Th17 and/or Treg cells to identify transcriptomic features that correlate consistently with subtype. We find that known master-regulators are consistently enriched in the appropriate subtype, however, cytokines and other genes often used as markers are more variable. Importantly, we also identify previously unknown transcriptomic markers that consistently differentiate between subsets, including a few Treg-specific splicing patterns. Together this work highlights the heterogeneity in gene expression between isolates of the same subtype, but also suggests additional markers that can be used to define functional groupings.
