## Supplemental Table S1 for "Meta-Analysis of Transcriptomic Variation in T cell Populations Reveals Novel Signatures of Gene Expression and Splicing"

### Sheet: metainfo_combined
Supplemental Table S1 (related to Figure 1): RNA-Sequencing technical specifications
SampleID	Source	Author	Condition	HoursCultured	Donor	ReadLength	Library Strandness Protocol	UniqReadsNum	UniqReadsPerc	SplitReads	SortedOrCultured
ERR2217059	CORD_BLOOD	Henriksson	CD4_NAIVE	0	hen1	125	forward	20953825	92.3633	14057858	Sorted from cord blood
ERR2217065	CORD_BLOOD	Henriksson	CD4_NAIVE	0	hen2	125	forward	23233283	92.4033	14771059	Sorted from cord blood
ERR2217071	CORD_BLOOD	Henriksson	CD4_NAIVE	0	hen3	125	forward	20888848	92.8467	13914049	Sorted from cord blood
ERR2217221	CORD_BLOOD	Henriksson	CD4_TH0	72	hen1	125	forward	24423703	93.1217	20055933	Sorted from cord blood and cultured
ERR2217227	CORD_BLOOD	Henriksson	CD4_TH0	72	hen2	125	forward	26060538	92.86	21722128	Sorted from cord blood and cultured
ERR2217233	CORD_BLOOD	Henriksson	CD4_TH0	72	hen3	125	forward	23841972	94.005	18970175	Sorted from cord blood and cultured
ERR2217383	CORD_BLOOD	Henriksson	CD4_TH2	72	hen1	125	forward	24161783	93.2667	19530650	Sorted from cord blood and cultured
ERR2217389	CORD_BLOOD	Henriksson	CD4_TH2	72	hen2	125	forward	23531923	93.1083	18992719	Sorted from cord blood and cultured
ERR2217395	CORD_BLOOD	Henriksson	CD4_TH2	72	hen3	125	forward	24592294	93.6483	20570585	Sorted from cord blood and cultured
ERR2000445	ADULT_BLOOD	Simillion	CD4_TH1	0	sim01-02	100	reverse	29310807	94.15	9993356	Sorted from blood and cultured
ERR2000446	ADULT_BLOOD	Simillion	CD4_TH1	0	sim01-17	100	reverse	32740864	93.95	11359218	Sorted from blood and cultured
ERR2000447	ADULT_BLOOD	Simillion	CD4_TH1	0	sim01-19	100	reverse	49217331	93.92	15128581	Sorted from blood and cultured
ERR2000449	ADULT_BLOOD	Simillion	CD4_TH17	0	sim17-12	100	reverse	34370750	94.58	10330168	Sorted from blood and cultured
ERR2000450	ADULT_BLOOD	Simillion	CD4_TH17	0	sim17-17	100	reverse	22012238	93.39	7602910	Sorted from blood and cultured
ERR2000451	ADULT_BLOOD	Simillion	CD4_TH17	0	sim17-20	100	reverse	42547750	94.57	12589341	Sorted from blood and cultured
ERR2000452	ADULT_BLOOD	Simillion	CD4_TH2	0	sim02-03	100	reverse	23518473	93.25	9068416	Sorted from blood and cultured
ERR2000453	ADULT_BLOOD	Simillion	CD4_TH2	0	sim02-06	100	reverse	46068017	94.24	14671095	Sorted from blood and cultured
ERR2000454	ADULT_BLOOD	Simillion	CD4_TH2	0	sim02-08	100	reverse	39540431	93.5	13086160	Sorted from blood and cultured
ERR2000448	ADULT_BLOOD	Simillion	CD4_TH1	0	simB	100	reverse	27481801	94.37	8817532	Sorted from blood and cultured
ERR2000455	ADULT_BLOOD	Simillion	CD4_TH2	0	simK	100	reverse	41504100	94.13	14235087	Sorted from blood and cultured
ERR2000456	ADULT_BLOOD	Simillion	CD4_TH2	0	simL	100	reverse	26526862	93.79	10249853	Sorted from blood and cultured
ERR2000457	ADULT_BLOOD	Simillion	CD4_TH2	0	simN	100	reverse	25444682	94.2	10099199	Sorted from blood and cultured
ERR431622	ADULT_BLOOD	Ranzani	CD4_TH1	0	ran1	101	None	9861423	92.03	3800522	Sorted from blood
ERR431597	ADULT_BLOOD	Ranzani	CD4_TH17	0	ran2	101	None	8848777	92.4	3980573	Sorted from blood
ERR431628	ADULT_BLOOD	Ranzani	CD4_TH2	0	ran3	101	None	11306589	93.37	5472801	Sorted from blood
ERR431579	ADULT_BLOOD	Ranzani	CD4_TH2	0	ran4	101	None	12019206	93.59	5992150	Sorted from blood
ERR431583	ADULT_BLOOD	Ranzani	CD4_TREG	0	ran5	101	None	13389412	93.03	5894978	Sorted from blood
ERR431606	ADULT_BLOOD	Ranzani	CD4_TREG	0	ran6	101	None	11935426	92.92	5508194	Sorted from blood
ERR431609	ADULT_BLOOD	Ranzani	CD4_TREG	0	ran7	101	None	14409136	92.4	6194391	Sorted from blood
ERR431584	ADULT_BLOOD	Ranzani	CD4_TH1	0	ran8	101	None	10104431	91.4	4091739	Sorted from blood
ERR431577	ADULT_BLOOD	Ranzani	CD4_TH1	0	ran9	101	None	13147443	91.77	5595764	Sorted from blood
ERR431570	ADULT_BLOOD	Ranzani	CD4_TH1	0	ran10	101	None	9980646	91.98	4417076	Sorted from blood
ERR431587	ADULT_BLOOD	Ranzani	CD4_TH1	0	ran11	101	None	9867032	92.45	4187687	Sorted from blood
ERR431625	ADULT_BLOOD	Ranzani	CD4_TH17	0	ran12	101	None	9668413	91.78	3963319	Sorted from blood
ERR431604	ADULT_BLOOD	Ranzani	CD4_TH17	0	ran13	101	None	8834205	91.8	3924740	Sorted from blood
ERR431595	ADULT_BLOOD	Ranzani	CD4_TH17	0	ran14	101	None	7408124	90.14	3356712	Sorted from blood
ERR431618	ADULT_BLOOD	Ranzani	CD4_TH17	0	ran15	101	None	9149856	91.49	3625472	Sorted from blood
ERR431600	ADULT_BLOOD	Ranzani	CD4_TH2	0	ran16	101	None	10228827	92.54	5326101	Sorted from blood
ERR431566	ADULT_BLOOD	Ranzani	CD4_TH2	0	ran17	101	None	9803573	92.81	4837458	Sorted from blood
ERR431615	ADULT_BLOOD	Ranzani	CD4_TH2	0	ran18	101	None	11189649	93.03	5089779	Sorted from blood
ERR431601	ADULT_BLOOD	Ranzani	CD4_TREG	0	ran19	101	None	11972124	92.15	5304711	Sorted from blood
ERR431589	ADULT_BLOOD	Ranzani	CD4_TREG	0	ran20	101	None	11707613	92.24	6705917	Sorted from blood
ERR431580	ADULT_BLOOD	Ranzani	CD4_NAIVE	0	ran21	101	None	4552400	94	2386947	Sorted from blood
ERR431610	ADULT_BLOOD	Ranzani	CD4_NAIVE	0	ran22	101	None	12896897	94.43	7004402	Sorted from blood
ERR431571	ADULT_BLOOD	Ranzani	CD4_NAIVE	0	ran23	101	None	17555923	94.12	9426123	Sorted from blood
ERR431581	ADULT_BLOOD	Ranzani	CD4_NAIVE	0	ran60	101	None	35652171	89.71	16210583	Sorted from blood
ERR431574	ADULT_BLOOD	Ranzani	CD4_NAIVE	0	ran61	101	None	35628547	89.67	16132565	Sorted from blood
ND307-0hr	ADULT_BLOOD	Blake	CD4_NAIVE	0	ND307	150	None	62897796	84.27	53563108	Sorted from blood
ND307-48hr-CD3-CD28	ADULT_BLOOD	Blake	CD4_TH0	48	ND307	150	None	67475000	92.42	72391912	Sorted from blood and cultured
ND523-0hr	ADULT_BLOOD	Blake	CD4_NAIVE	0	ND523	150	None	52986406	91.23	51510491	Sorted from blood
ND523-48hr-CD3-CD28	ADULT_BLOOD	Blake	CD4_TH0	48	ND523	150	None	64484246	92.21	70670012	Sorted from blood and cultured
ND535-0hr	ADULT_BLOOD	Blake	CD4_NAIVE	0	ND535	150	None	61885051	91.46	53809866	Sorted from blood
ND535-48hr-CD3-CD28	ADULT_BLOOD	Blake	CD4_TH0	48	ND535	150	None	78328832	92.49	79412710	Sorted from blood and cultured
SRR1028227	CORD_BLOOD	Tuomela	CD4_NAIVE	0	tuo1	75	None	25630940	92.63	8116015	Sorted from cord blood
SRR1028235	CORD_BLOOD	Tuomela	CD4_TH0	72	tuo1	50	None	31709437	84.85	5337325	Sorted from cord blood and cultured
SRR1028244	CORD_BLOOD	Tuomela	CD4_TH17	72	tuo1	50	None	36076448	84.9	6163576	Sorted from cord blood and cultured
SRR1028245	CORD_BLOOD	Tuomela	CD4_NAIVE	0	tuo2	50	None	31340256	84.88	3680127	Sorted from cord blood
SRR1028254	CORD_BLOOD	Tuomela	CD4_TH0	72	tuo2	50	None	28550773	83.39	4923963	Sorted from cord blood and cultured
SRR1028263	CORD_BLOOD	Tuomela	CD4_TH17	72	tuo2	50	None	28617358	81.89	4606580	Sorted from cord blood and cultured
SRR1028264	CORD_BLOOD	Tuomela	CD4_NAIVE	0	tuo3	50	None	33819430	84.47	3747545	Sorted from cord blood
SRR1028273	CORD_BLOOD	Tuomela	CD4_TH0	72	tuo3	50	None	30333795	83.49	5016604	Sorted from cord blood and cultured
SRR1028282	CORD_BLOOD	Tuomela	CD4_TH17	72	tuo3	50	None	21539806	82.97	3643818	Sorted from cord blood and cultured
SRR2141381	CORD_BLOOD	Kanduri	CD4_TH2	72	kan3	51	None	181611548	82.58	30188841	Sorted from cord blood and cultured
SRR2141379	CORD_BLOOD	Kanduri	CD4_TH2	72	kan1	51	None	152053855	82.98	24824564	Sorted from cord blood and cultured
SRR2141380	CORD_BLOOD	Kanduri	CD4_TH2	72	kan2	51	None	171737705	82.7	27748267	Sorted from cord blood and cultured
SRR2141378	CORD_BLOOD	Kanduri	CD4_TH1	72	kan3	51	None	178543204	83.19	28617905	Sorted from cord blood and cultured
SRR2141376	CORD_BLOOD	Kanduri	CD4_TH1	72	kan1	51	None	162005774	83.55	25679872	Sorted from cord blood and cultured
SRR2141377	CORD_BLOOD	Kanduri	CD4_TH1	72	kan2	51	None	179877721	82.91	28841550	Sorted from cord blood and cultured
SRR2141375	CORD_BLOOD	Kanduri	CD4_TH0	72	kan3	51	None	167699542	82.19	27593212	Sorted from cord blood and cultured
SRR2141374	CORD_BLOOD	Kanduri	CD4_TH0	72	kan2	51	None	177529132	81.44	29497021	Sorted from cord blood and cultured
SRR2141373	CORD_BLOOD	Kanduri	CD4_TH0	72	kan1	51	None	154173313	83.11	23751850	Sorted from cord blood and cultured
SRR2141372	CORD_BLOOD	Kanduri	CD4_NAIVE	0	kan3	51	None	131340600	82.2	16858511	Sorted from cord blood
SRR2141370	CORD_BLOOD	Kanduri	CD4_NAIVE	0	kan1	51	None	153576318	83.68	17473226	Sorted from cord blood
SRR2141371	CORD_BLOOD	Kanduri	CD4_NAIVE	0	kan2	51	None	146190809	81.96	18622171	Sorted from cord blood
SRR6368708	ADULT_BLOOD	Abadier	CD4_NAIVE	0	aba35	50	reverse	38070675	77.41	5155831	Sorted from blood
SRR6368709	ADULT_BLOOD	Abadier	CD4_NAIVE	0	aba38	50	reverse	29759422	73.83	4198817	Sorted from blood
SRR6368710	ADULT_BLOOD	Abadier	CD4_NAIVE	0	aba32	50	reverse	35773186	78.98	5413861	Sorted from blood
SRR6368711	ADULT_BLOOD	Abadier	CD4_NAIVE	0	aba29	50	reverse	37055522	76.49	5496931	Sorted from blood
SRR6368712	ADULT_BLOOD	Abadier	CD4_TH1	0	aba35	50	reverse	50950704	82.37	7079031	Sorted from blood and cultured
SRR6368713	ADULT_BLOOD	Abadier	CD4_TH1	0	aba38	50	reverse	36366773	81.43	5022650	Sorted from blood and cultured
SRR6368714	ADULT_BLOOD	Abadier	CD4_TH1	0	aba32	50	reverse	40173965	81.85	5946112	Sorted from blood and cultured
SRR6368715	ADULT_BLOOD	Abadier	CD4_TH1	0	aba29	50	reverse	54418470	83.61	7737336	Sorted from blood and cultured
SRR6667860	ADULT_BLOOD	Revu	CD4_TH0	120	rev15	75	reverse	77460445	90.93	23564688	Sorted from blood and cultured
SRR6667864	ADULT_BLOOD	Revu	CD4_TH17	120	rev15	75	reverse	73617560	90.955	21557407	Sorted from blood and cultured
SRR6667867	ADULT_BLOOD	Revu	CD4_TH0	120	rev16	75	reverse	76728159	91.225	21550560	Sorted from blood and cultured
SRR6667870	ADULT_BLOOD	Revu	CD4_TH17	120	rev16	75	reverse	74354254	89.425	19890062	Sorted from blood and cultured
SRR1615171	ADULT_BLOOD	Hertweck	CD4_NAIVE	0	her1	50	forward	14976463	67.01	2890971	Sorted from blood
SRR1615172	ADULT_BLOOD	Hertweck	CD4_TH1	324	her1	50	forward	13907509	65.04	3474995	Sorted from blood and cultured
SRR1615174	ADULT_BLOOD	Hertweck	CD4_TH2	324	her1	50	forward	17794185	65.85	4812741	Sorted from blood and cultured
SRR1615180	ADULT_BLOOD	Hertweck	CD4_NAIVE	0	her2	50	forward	22529665	67.21	4906174	Sorted from blood
SRR1615181	ADULT_BLOOD	Hertweck	CD4_TH1	324	her2	50	forward	28981787	64.83	8514871	Sorted from blood and cultured
SRR1615183	ADULT_BLOOD	Hertweck	CD4_TH2	324	her2	50	forward	26681409	64.84	8356233	Sorted from blood and cultured
SRR6298266	ADULT_BLOOD	Monaco	CD4_TREG	0	mon2	50	none	16877606	89.83	3599318	Sorted from blood
SRR6298267	ADULT_BLOOD	Monaco	CD4_TH1	0	mon2	50	none	15296873	86.6	3032690	Sorted from blood
SRR6298269	ADULT_BLOOD	Monaco	CD4_TH17	0	mon2	50	none	19177794	88.92	4412294	Sorted from blood
SRR6298270	ADULT_BLOOD	Monaco	CD4_TH2	0	mon2	50	none	16085014	87.92	3800629	Sorted from blood
SRR6298271	ADULT_BLOOD	Monaco	CD4_NAIVE	0	mon2	50	none	12440290	88.27	2717587	Sorted from blood
SRR6298294	ADULT_BLOOD	Monaco	CD4_TREG	0	mon3	50	none	18961327	90.05	4408641	Sorted from blood
SRR6298295	ADULT_BLOOD	Monaco	CD4_TH1	0	mon3	50	none	21153387	88.49	4632418	Sorted from blood
SRR6298297	ADULT_BLOOD	Monaco	CD4_TH17	0	mon3	50	none	16099504	90.12	3541926	Sorted from blood
SRR6298298	ADULT_BLOOD	Monaco	CD4_TH2	0	mon3	50	none	15896532	82.68	3331694	Sorted from blood
SRR6298299	ADULT_BLOOD	Monaco	CD4_NAIVE	0	mon3	50	none	18342576	85.01	3498486	Sorted from blood
SRR6298323	ADULT_BLOOD	Monaco	CD4_TREG	0	mon4	50	none	15097077	88.11	3142777	Sorted from blood
SRR6298324	ADULT_BLOOD	Monaco	CD4_TH1	0	mon4	50	none	17416085	87.47	3845730	Sorted from blood
SRR6298326	ADULT_BLOOD	Monaco	CD4_TH17	0	mon4	50	none	17063981	89.14	3585123	Sorted from blood
SRR6298327	ADULT_BLOOD	Monaco	CD4_TH2	0	mon4	50	none	16116523	87.3	3551976	Sorted from blood
SRR6298328	ADULT_BLOOD	Monaco	CD4_NAIVE	0	mon4	50	none	16239157	86.25	3365113	Sorted from blood
SRR6298358	ADULT_BLOOD	Monaco	CD4_TREG	0	mon1	50	none	14681755	84.77	3077503	Sorted from blood
SRR3185800	ADULT_BLOOD	Locci	CD4_TH1	72	loc40	50	reverse	7193705	80.54	1076442	Sorted from blood and cultured
SRR3185798	ADULT_BLOOD	Locci	CD4_TH0	72	loc40	50	reverse	5098531	80.01	750065	Sorted from blood and cultured
SRR3185795	ADULT_BLOOD	Locci	CD4_TH1	72	loc38	50	reverse	5174271	81.3	769906	Sorted from blood and cultured
SRR3185794	ADULT_BLOOD	Locci	CD4_TH0	72	loc38	50	reverse	4082367	82.19	595446	Sorted from blood and cultured
SRR3185789	ADULT_BLOOD	Locci	CD4_TH1	72	loc11	50	reverse	7136107	81.55	1194467	Sorted from blood and cultured
SRR3185788	ADULT_BLOOD	Locci	CD4_TH0	72	loc11	50	reverse	3906378	81.89	605764	Sorted from blood and cultured
SRR3185783	ADULT_BLOOD	Locci	CD4_TH1	72	loc05	50	reverse	3109378	82.58	478990	Sorted from blood and cultured
SRR3185782	ADULT_BLOOD	Locci	CD4_TH0	72	loc05	50	reverse	2980099	82.46	445643	Sorted from blood and cultured
