## Supplemental Table S2 for "Meta-Analysis of Transcriptomic Variation in T cell Populations Reveals Novel Signatures of Gene Expression and Splicing"

### Sheet: Naïve T Cell protocols
Supplemental Table S2 (related to Figure 1): Purification methods for cell populations used in this study
	Protocols used to enrich for Naive CD4+ T Cells
	Abadier	Monaco	Ranzani	Blake	Locci	Revu	Hertweck	Simillion	Henriksson	Kanduri	Tuomela
	Healthy adult blood	Healthy adult blood	Healthy adult blood	Healthy adult blood	N/A	Healthy adult blood	Healthy adult blood	N/A	Healthy neonate cord blood	Healthy neonate cord blood	Healthy neonate cord blood
	Centrifuge-based PBMC isolation	Column-based CD3+ positive selection:	Centrifuge-based PBMC isolation	Centrifuge-based CD4+ T cell isolation		Centrifuge-based PBMC isolation			Centrifuge-based PBMC isolation	Centrifuge-based PBMC isolation	Centrifuge-based PBMC isolation
	FACS-based positive selection:	Flow-cytometry based positive selection:	Flow-cytometry based positive selection:	Column-based negative selection:		Column-based negative selection:	Column-based negative selection:		Column-based positive selection:	Column-based positive selection:	Column-based positive selection:
	CD3+	CD4+	CD4+	CD45RO-		CD45RO-	CD4+		CD4+	CD4+	CD4+
	CD4+	CCR7+	CCR7+			CD8-	CD45RA+
	CD45RA+	CD45RA+	CD45RA+			CD14-	CD45RO-
	CD45RO-		CD45RO-			CD15-	HLADR-
						CD16-	CD62L+
						CD19-
						CD25-
						CD34-
						CD36-
						CD56-
						CD123-
						TCRγ/δ-
						HLADR-
						CD235a-

### Sheet: Th0 protocols
Supplemental Table S2 (related to Figure 1): Purification methods for cell populations used in this study
	Protocols used to enrich for Th0 cells
		Abadier	Monaco	Ranzani	Blake	Locci	Revu	Hertweck	Simillion	Henriksson	Kanduri	Tuomela
	Derived from	N/A	N/A	N/A	Healthy adult blood	Healthy adult blood	Healthy adult blood	N/A	N/A	Healthy neonate cord blood	Healthy neonate cord blood	Healthy neonate cord blood
					Ab and Centrifuge-based CD4+ T cell isolation	Centrifuge-based PBMC isolation	Centrifuge-based PBMC isolation			Centrifuge-based PBMC isolation	Centrifuge-based PBMC isolation	Centrifuge-based PBMC isolation
					Column-based negative selection:	Column-based negative selection	Column-based negative selection:			Column-based positive selection:	Column-based positive selection:	Column-based positive selection:
					CD45RO-		CD45RO-			CD4+	CD4+	CD4+
							CD8-
							CD14-
							CD15-
							CD16-
							CD19-
							CD25-
							CD34-
							CD36-
							CD56-
							CD123-
							TCRγ/δ-
							HLADR-
							CD235a-
	# Cells				10000000	75000	2E+05 / 0.32cm^2			2000000	Not published	5E+05 / 1.9 cm^2
	Media:				RPMI 1640	AIM-V	RPMI			Yssel’s	Yssel’s	X-vivo 20
	Serum				None	None	10% FBS			1% human AB serum (PAA)	1% human AB serum (PAA)	None
	aCD3				Plate-bound aCD3 2.5 ug/mL incubated 37 degrees for 3h, then washed	Beads (1:1 with cells)	Plate-bound 5 ug/mL			Plate-bound 500ng/well	Plate-bound 2.5 ug/mL	Plate-bound 750 ng / 1.9 cm^2
	aCD28				2.5 ug/mL	Beads (1:1 with cells)	2.5 ug/mL			500 ng/mL	500 ng/mL	1 ug/mL
	IL-2				10 IU/mL					10 ng/uL @48hr	40 u/mL @48hr
	aIL-4										1 ug / mL	1 ug/mL
	aIFN-𝜸										1 ug/mL	1 ug//mL
	Harvest				48 hr	Flow cytometry-sorted live cells @72 hr	5 d			72 hr	72 hr	72 hr

### Sheet: Th1 protocols
Supplemental Table S2 (related to Figure 1): Purification methods for cell populations used in this study
		Protocols used to enrich for Th1 cells
		Abadier	Monaco	Ranzani	Blake	Locci	Revu	Hertweck	Simillion	Henriksson	Kanduri	Tuomela
	Derived from	Healthy adult blood	Healthy adult blood	Healthy adult blood	N/A	Healthy adult blood	N/A		Healthy adult blood	N/A	Healthy neonate cord blood	N/A
		Centrifuge-based PBMC isolation	Centrifuge-based PBMC isolation	Centrifuge-based PBMC isolation		Centrifuge-based PBMC isolation		Column-based negative selection:	Centrifuge-based PBMC isolation		Centrifuge-based PBMC isolation
								CD4+
								CD45RA+
								CD45RO-
								HLADR-
								CD62L+
		FACS-based positive selection:	Column-based positive selection:	Flow-cytometry based positive selection:		Column-based negative selection			Column-based positive selection:		Column-based positive selection:
		CD3+	CD3+	CD4+							CD4+
		CD4+	Flow-cytometry-based positive selection:	CXCR3+					CD4+
		CD45RO+	CD4+
		CD45RA-	CXCR3+						Flow-cytometry based positive selection:
		CCR4-	CCR6-
		CXCR3+							CXCR3+
		CCR6-							CCR4-
									CCR6-
									Expansion of single clones:
									0.5 cells per well in RPMI +5% human serum with irradiated allogeneic feeder cells. Periodic activation with phytohemagglutinin.
	# Seeding Cells					75000		Not published			Not published
	Media:					AIM-V		Not published			Yssel’s
	Serum					None		Not published			1% human AB serum (PAA)
	aCD3					Beads (1:1 with cells)		Plate-bound 2 ug/mL			Plate-bound 2.5 ug/mL
	aCD28					Beads (1:1 with cells)		Plate-bound 2 ug/mL			500 ng/mL
	IL-2							100 U/mL			40 u/mL @48hr
	IL-12					5 ng / mL		10 ng/mL			2.5 ng/mL
	aIL-4							10 ug/mL			1 ug / mL
	Harvest Time	0 hr	0 hr	0 hr		Flow cytometry-sorted live cells @72 hr		13 d	17 d		72 hr

### Sheet: Th2 protocols
Supplemental Table S2 (related to Figure 1): Purification methods for cell populations used in this study
		Protocols used to enrich for Th1 cells
		Abadier	Monaco	Ranzani	Blake	Locci	Revu	Hertweck	Simillion	Henriksson	Kanduri	Tuomela
	Derived from	N/A	Healthy adult blood	Healthy adult blood	Healthy adult blood	N/A	N/A		Healthy adult blood	Healthy neonate cord blood	Healthy neonate cord blood	Healthy neonate cord blood
			Centrifuge-based PBMC isolation	Centrifuge-based PBMC isolation	Centrifuge-based CD4+ T cell isolation			Column-based negative selection:	Centrifuge-based PBMC isolation	Centrifuge-based PBMC isolation	Centrifuge-based PBMC isolation
								CD4+
								CD45RA+
								CD45RO-
								HLADR-
								CD62L+
			Column-based positive selection:	Flow-cytometry based positive selection:	Column-based negative selection:				Column-based positive selection:	Column-based positive selection:	Column-based positive selection:
			CD3+	CD4+	CD45RO-					CD4+	CD4+
			Flow-cytometry-based positive selection:	CRTH2+					CD4+
			CD4+	CXCR3-
			CCR4+						Flow-cytometry based positive selection:
									CD4+
									CCR4+
									CXCR3-
									CCR6-
									CCR8-
									Expansion of single clones:
									0.5 cells per well in RPMI +5% human serum with irradiated allogeneic feeder cells. Periodic activation with phytohemagglutinin.
	# Cells				10000000			Not published		2000000	Not published
	Media:							Not published		Yssel’s	Yssel’s
	Serum							Not published		1% human AB serum (PAA)	1% human AB serum (PAA)
	aCD3							Plate-bound 2 ug/mL		Plate-bound 500ng/well	Plate-bound 2.5 ug/mL
	aCD28							Plate-bound 2 ug/mL		500 ng/mL	500 ng/mL
	IL-2							100 U/mL		10 ng/uL @48hr	40 u/mL @48hr
	IL-4							10 ng/mL		17 ng/mL	10 ng/mL
	aIFN-𝜸							10 ug/mL			1 ug/mL
	Harvest Time		0 hr	0 hr	48 hr			13 d	17 d	72 hr	72 hr

### Sheet: Th17 protocols
Supplemental Table S2 (related to Figure 1): Purification methods for cell populations used in this study
		Protocols used to enrich for Th1 cells
		Abadier	Monaco	Ranzani	Blake	Locci	Revu	Hertweck	Simillion	Henriksson	Kanduri	Tuomela
	Derived from	N/A	Healthy adult blood	Healthy adult blood	N/A	N/A	Healthy adult blood	N/A	Healthy adult blood	N/A	N/A	Healthy neonate cord blood
			Centrifuge-based PBMC isolation	Centrifuge-based PBMC isolation			Centrifuge-based PBMC isolation		Centrifuge-based PBMC isolation			Centrifuge-based PBMC isolation
			Column-based positive selection:	Flow-cytometry based positive selection			Column-based negative selection:		Column-based positive selection:			Column-based positive selection:
			CD3+	CD4+			CD45RO-					CD4+
			Flow-cytometry-based positive selection:	CCR6+			CD8-		CD4+
			CD4+	CD161+			CD14-
			CXCR3-	CXCR3-			CD15-		Flow-cytometry based positive selection:
			CCR6+				CD16-
							CD19-		CCR6+
							CD25-		CCR4+
							CD34-		CXCR3-
							CD36-		CCR8-
							CD56-
							CD123-		Expansion of single clones:
							TCRγ/δ-		0.5 cells per well in RPMI +5% human serum with irradiated allogeneic feeder cells. Periodic activation with phytohemagglutinin.
							HLADR-
							CD235a-
	# Cells						2E+05 / 0.32cm^2					5E+05 / 1.9 cm^2
	Media:						RPMI					X-vivo 20
	Serum						10% FBS					None
	aCD3						Plate-bound 5 ug/mL / 0.32cm^2					Plate-bound 750 ng / 1.9 cm^2
	aCD28						2.5 ug/mL					1 ug/mL
	IL-23						50 ng/mL
	IL-1β						50 ng/mL					10 ng/mL
	TGFβ											10 ng/mL
	IL-6											20 ng/mL
	aIL-4											1 ug/mL
	aIFN-𝜸											1 ug//mL
	Harvest Time		0 hr	0 hr			5 d		17 d			72 hr

### Sheet: Treg protocols
Supplemental Table S2 (related to Figure 1): Purification methods for cell populations used in this study
		Protocols used to enrich for Treg cells
		Abadier	Monaco	Ranzani	Blake	Locci	Revu	Hertweck	Simillion	Henriksson	Kanduri	Tuomela
	Derived from	N/A	Healthy adult blood	Healthy adult blood	N/A	N/A	N/A	N/A	N/A	N/A	N/A	N/A
			Centrifuge-based PBMC isolation	Centrifuge-based PBMC isolation
			Column-based positive selection:	Flow-cytometry based positive selection
			CD3+	CD4+
			Flow-cytometry-based positive selection:	CD25+
			CD4+	CD127-
			CD25+ (hi)
			CD127+ (lo)
	Harvest Time		0 hr	0 hr
