## Supplemental Table S3 for "Meta-Analysis of Transcriptomic Variation in T cell Populations Reveals Novel Signatures of Gene Expression and Splicing"

### Sheet: supplemental_table_A
Supplemental Table S3: (related to Figure 4) Genes consistently expressed in each T cell subset
Comparison	CellType	Gene	Number of Datasets its Upgregulated in	Average log2FC	GeneName
TH0vsTH1	CD4_TH1	ENSG00000111537	2	4.21	IFNG
TH0vsTH1	CD4_TH1	ENSG00000115607	2	3.37	IL18RAP
TH0vsTH1	CD4_TH1	ENSG00000138684	2	3.11	IL21
TH0vsTH1	CD4_TH1	ENSG00000227145	1	3.04	IL21-AS1
TH0vsTH1	CD4_TH1	ENSG00000111536	1	3.03	IL26
TH0vsTH1	CD4_TH1	ENSG00000162594	2	2.58	IL23R
TH0vsTH1	CD4_TH1	ENSG00000180549	1	2.55	FUT7
TH0vsTH1	CD4_TH1	ENSG00000140563	1	2.44	MCTP2
TH0vsTH1	CD4_TH1	ENSG00000100453	1	2.42	GZMB
TH0vsTH1	CD4_TH1	ENSG00000138685	1	2.25	FGF2
TH0vsTH1	CD4_TH1	ENSG00000100450	1	2.25	GZMH
TH0vsTH1	CD4_TH1	ENSG00000123689	1	1.83	G0S2
TH0vsTH1	CD4_TH1	ENSG00000138772	1	1.7	ANXA3
TH0vsTH1	CD4_TH1	ENSG00000181004	1	1.68	BBS12
TH0vsTH1	CD4_TH1	ENSG00000135362	1	1.6	PRR5L
TH0vsTH1	CD4_TH1	ENSG00000083454	1	1.16	P2RX5
TH2vsTH1	CD4_TH1	ENSG00000145850	4	5.1	TIMD4
TH2vsTH1	CD4_TH1	ENSG00000169071	1	4.55	ROR2
TH2vsTH1	CD4_TH1	ENSG00000123689	2	4.54	G0S2
TH2vsTH1	CD4_TH1	ENSG00000255733	5	4.52	IFNG-AS1
TH2vsTH1	CD4_TH1	ENSG00000138684	2	4.32	IL21
TH2vsTH1	CD4_TH1	ENSG00000171617	3	4.2	ENC1
TH2vsTH1	CD4_TH1	ENSG00000104447	4	3.92	TRPS1
TH2vsTH1	CD4_TH1	ENSG00000073861	5	3.74	TBX21
TH2vsTH1	CD4_TH1	ENSG00000172348	2	3.72	RCAN2
TH2vsTH1	CD4_TH1	ENSG00000253230	1	3.65	LINC00599
TH2vsTH1	CD4_TH1	ENSG00000111537	4	3.4	IFNG
TH2vsTH1	CD4_TH1	ENSG00000275302	2	3.27	CCL4
TH2vsTH1	CD4_TH1	ENSG00000279073	1	3.25	ENSG00000279073
TH2vsTH1	CD4_TH1	ENSG00000234389	3	3.25	ENSG00000234389
TH2vsTH1	CD4_TH1	ENSG00000236525	2	3.11	ENSG00000236525
TH2vsTH1	CD4_TH1	ENSG00000081985	3	3.09	IL12RB2
TH2vsTH1	CD4_TH1	ENSG00000160683	2	3	CXCR5
TH2vsTH1	CD4_TH1	ENSG00000186810	4	2.95	CXCR3
TH2vsTH1	CD4_TH1	ENSG00000151136	3	2.89	BTBD11
TH2vsTH1	CD4_TH1	ENSG00000104043	2	2.88	ATP8B4
TH2vsTH1	CD4_TH1	ENSG00000138772	2	2.78	ANXA3
TH2vsTH1	CD4_TH1	ENSG00000113088	3	2.76	GZMK
TH2vsTH1	CD4_TH1	ENSG00000221869	2	2.72	CEBPD
TH2vsTH1	CD4_TH1	ENSG00000271503	4	2.69	CCL5
TH2vsTH1	CD4_TH1	ENSG00000115607	5	2.66	IL18RAP
TH2vsTH1	CD4_TH1	ENSG00000176083	1	2.6	ZNF683
TH2vsTH1	CD4_TH1	ENSG00000111536	1	2.55	IL26
TH2vsTH1	CD4_TH1	ENSG00000163220	2	2.48	S100A9
TH2vsTH1	CD4_TH1	ENSG00000154451	4	2.38	GBP5
TH2vsTH1	CD4_TH1	ENSG00000197057	1	2.32	DTHD1
TH2vsTH1	CD4_TH1	ENSG00000113249	1	2.31	HAVCR1
TH2vsTH1	CD4_TH1	ENSG00000143365	2	2.27	RORC
TH2vsTH1	CD4_TH1	ENSG00000181036	2	2.24	FCRL6
TH2vsTH1	CD4_TH1	ENSG00000148175	4	2.02	STOM
TH2vsTH1	CD4_TH1	ENSG00000263006	1	2.01	ROCK1P1
TH2vsTH1	CD4_TH1	ENSG00000285492	2	1.99	ENSG00000285492
TH2vsTH1	CD4_TH1	ENSG00000158714	1	1.96	SLAMF8
TH2vsTH1	CD4_TH1	ENSG00000159618	2	1.91	ADGRG5
TH2vsTH1	CD4_TH1	ENSG00000137441	2	1.87	FGFBP2
TH2vsTH1	CD4_TH1	ENSG00000177606	2	1.84	JUN
TH2vsTH1	CD4_TH1	ENSG00000232855	1	1.84	ENSG00000232855
TH2vsTH1	CD4_TH1	ENSG00000245869	1	1.83	ENSG00000245869
TH2vsTH1	CD4_TH1	ENSG00000121005	2	1.8	CRISPLD1
TH2vsTH1	CD4_TH1	ENSG00000185499	1	1.64	MUC1
TH2vsTH1	CD4_TH1	ENSG00000186648	1	1.62	CARMIL3
TH2vsTH1	CD4_TH1	ENSG00000100450	1	1.58	GZMH
TH2vsTH1	CD4_TH1	ENSG00000171659	1	1.58	GPR34
TH2vsTH1	CD4_TH1	ENSG00000154764	1	1.57	WNT7A
TH2vsTH1	CD4_TH1	ENSG00000171246	1	1.57	NPTX1
TH2vsTH1	CD4_TH1	ENSG00000180720	1	1.56	CHRM4
TH2vsTH1	CD4_TH1	ENSG00000188389	2	1.55	PDCD1
TH2vsTH1	CD4_TH1	ENSG00000180730	1	1.55	SHISA2
TH2vsTH1	CD4_TH1	ENSG00000266088	2	1.52	ENSG00000266088
TH2vsTH1	CD4_TH1	ENSG00000110852	1	1.5	CLEC2B
TH2vsTH1	CD4_TH1	ENSG00000111863	1	1.42	ADTRP
TH2vsTH1	CD4_TH1	ENSG00000232810	2	1.4	TNF
TH2vsTH1	CD4_TH1	ENSG00000197077	1	1.4	KIAA1671
TH2vsTH1	CD4_TH1	ENSG00000234518	2	1.39	PTGES3P1
TH2vsTH1	CD4_TH1	ENSG00000279942	1	1.33	ENSG00000279942
TH2vsTH1	CD4_TH1	ENSG00000169752	1	1.24	NRG4
TH2vsTH1	CD4_TH1	ENSG00000278144	1	1.16	ENSG00000278144
TH2vsTH1	CD4_TH1	ENSG00000221887	1	1.12	HMSD
TH2vsTH1	CD4_TH1	ENSG00000107317	1	1.11	PTGDS
TH2vsTH1	CD4_TH1	ENSG00000140538	1	1.1	NTRK3
TH2vsTH1	CD4_TH1	ENSG00000153902	1	1.07	LGI4
TH2vsTH1	CD4_TH1	ENSG00000145335	1	1.02	SNCA
TH17vsTH1	CD4_TH1	ENSG00000270379	3	6.55	HEATR9
TH17vsTH1	CD4_TH1	ENSG00000137441	2	6.38	FGFBP2
TH17vsTH1	CD4_TH1	ENSG00000124507	1	4.71	PACSIN1
TH17vsTH1	CD4_TH1	ENSG00000100450	1	4.38	GZMH
TH17vsTH1	CD4_TH1	ENSG00000186810	3	4.2	CXCR3
TH17vsTH1	CD4_TH1	ENSG00000171617	1	3.9	ENC1
TH17vsTH1	CD4_TH1	ENSG00000111537	2	3.72	IFNG
TH17vsTH1	CD4_TH1	ENSG00000255733	2	3.31	IFNG-AS1
TH17vsTH1	CD4_TH1	ENSG00000275302	1	3.2	CCL4
TH17vsTH1	CD4_TH1	ENSG00000100453	1	3.17	GZMB
TH17vsTH1	CD4_TH1	ENSG00000271503	3	2.79	CCL5
TH17vsTH1	CD4_TH1	ENSG00000105374	2	2.66	NKG7
TH17vsTH1	CD4_TH1	ENSG00000163508	2	2.44	EOMES
TH17vsTH1	CD4_TH1	ENSG00000113088	1	2.39	GZMK
TH17vsTH1	CD4_TH1	ENSG00000148773	1	2.35	MKI67
TH17vsTH1	CD4_TH1	ENSG00000186197	2	2.24	EDARADD
TH17vsTH1	CD4_TH1	ENSG00000137812	1	1.98	KNL1
TH17vsTH1	CD4_TH1	ENSG00000181036	1	1.94	FCRL6
TH17vsTH1	CD4_TH1	ENSG00000145649	1	1.92	GZMA
TH17vsTH1	CD4_TH1	ENSG00000115523	1	1.81	GNLY
TH17vsTH1	CD4_TH1	ENSG00000168329	1	1.76	CX3CR1
TH17vsTH1	CD4_TH1	ENSG00000066279	1	1.62	ASPM
TH17vsTH1	CD4_TH1	ENSG00000143842	1	1.47	SOX13
TH17vsTH1	CD4_TH1	ENSG00000112303	1	1.32	VNN2
TH17vsTH1	CD4_TH1	ENSG00000172543	1	1.28	CTSW
TH17vsTH1	CD4_TH1	ENSG00000164483	1	1.28	SAMD3
TH17vsTH1	CD4_TH1	ENSG00000266714	1	1.18	MYO15B
TREGvsTH1	CD4_TH1	ENSG00000146674	1	4	IGFBP3
TREGvsTH1	CD4_TH1	ENSG00000271503	2	3.79	CCL5
TREGvsTH1	CD4_TH1	ENSG00000163508	1	3.69	EOMES
TREGvsTH1	CD4_TH1	ENSG00000085563	1	3.53	ABCB1
TREGvsTH1	CD4_TH1	ENSG00000000971	1	3.51	CFH
TREGvsTH1	CD4_TH1	ENSG00000137441	1	3.49	FGFBP2
TREGvsTH1	CD4_TH1	ENSG00000184613	2	3.41	NELL2
TREGvsTH1	CD4_TH1	ENSG00000067840	1	3.28	PDZD4
TREGvsTH1	CD4_TH1	ENSG00000111537	1	3.26	IFNG
TREGvsTH1	CD4_TH1	ENSG00000168229	2	3.25	PTGDR
TREGvsTH1	CD4_TH1	ENSG00000181036	1	3.23	FCRL6
TREGvsTH1	CD4_TH1	ENSG00000057704	1	3.17	TMCC3
TREGvsTH1	CD4_TH1	ENSG00000156738	2	3.17	MS4A1
TREGvsTH1	CD4_TH1	ENSG00000099194	1	2.96	SCD
TREGvsTH1	CD4_TH1	ENSG00000100450	1	2.95	GZMH
TREGvsTH1	CD4_TH1	ENSG00000133067	1	2.95	LGR6
TREGvsTH1	CD4_TH1	ENSG00000113088	2	2.93	GZMK
TREGvsTH1	CD4_TH1	ENSG00000008283	1	2.91	CYB561
TREGvsTH1	CD4_TH1	ENSG00000077264	2	2.86	PAK3
TREGvsTH1	CD4_TH1	ENSG00000115523	1	2.84	GNLY
TREGvsTH1	CD4_TH1	ENSG00000153898	1	2.78	MCOLN2
TREGvsTH1	CD4_TH1	ENSG00000270379	1	2.78	HEATR9
TREGvsTH1	CD4_TH1	ENSG00000151150	2	2.77	ANK3
TREGvsTH1	CD4_TH1	ENSG00000026751	2	2.77	SLAMF7
TREGvsTH1	CD4_TH1	ENSG00000182253	1	2.75	SYNM
TREGvsTH1	CD4_TH1	ENSG00000158321	1	2.72	AUTS2
TREGvsTH1	CD4_TH1	ENSG00000105374	1	2.71	NKG7
TREGvsTH1	CD4_TH1	ENSG00000141753	1	2.68	IGFBP4
TREGvsTH1	CD4_TH1	ENSG00000196586	1	2.66	MYO6
TREGvsTH1	CD4_TH1	ENSG00000227191	1	2.64	TRGC2
TREGvsTH1	CD4_TH1	ENSG00000211694	1	2.62	TRGV10
TREGvsTH1	CD4_TH1	ENSG00000134107	1	2.61	BHLHE40
TREGvsTH1	CD4_TH1	ENSG00000213949	1	2.59	ITGA1
TREGvsTH1	CD4_TH1	ENSG00000135362	2	2.53	PRR5L
TREGvsTH1	CD4_TH1	ENSG00000197057	1	2.5	DTHD1
TREGvsTH1	CD4_TH1	ENSG00000167851	2	2.49	CD300A
TREGvsTH1	CD4_TH1	ENSG00000115607	1	2.46	IL18RAP
TREGvsTH1	CD4_TH1	ENSG00000172673	1	2.32	THEMIS
TREGvsTH1	CD4_TH1	ENSG00000197077	2	2.28	KIAA1671
TREGvsTH1	CD4_TH1	ENSG00000145649	2	2.22	GZMA
TREGvsTH1	CD4_TH1	ENSG00000159640	1	2.2	ACE
TREGvsTH1	CD4_TH1	ENSG00000147180	1	2.15	ZNF711
TREGvsTH1	CD4_TH1	ENSG00000148175	2	2.12	STOM
TREGvsTH1	CD4_TH1	ENSG00000164398	1	2.11	ACSL6
TREGvsTH1	CD4_TH1	ENSG00000180739	1	2.11	S1PR5
TREGvsTH1	CD4_TH1	ENSG00000117322	1	2.08	CR2
TREGvsTH1	CD4_TH1	ENSG00000169252	1	2.04	ADRB2
TREGvsTH1	CD4_TH1	ENSG00000137501	1	2.03	SYTL2
TREGvsTH1	CD4_TH1	ENSG00000181104	1	1.96	F2R
TREGvsTH1	CD4_TH1	ENSG00000145220	1	1.94	LYAR
TREGvsTH1	CD4_TH1	ENSG00000173114	1	1.93	LRRN3
TREGvsTH1	CD4_TH1	ENSG00000227051	1	1.89	C14orf132
TREGvsTH1	CD4_TH1	ENSG00000169884	1	1.76	WNT10B
TREGvsTH1	CD4_TH1	ENSG00000188001	1	1.65	TPRG1
TREGvsTH1	CD4_TH1	ENSG00000150637	1	1.56	CD226
TREGvsTH1	CD4_TH1	ENSG00000198520	1	1.49	ARMH1
TH0vsTH2	CD4_TH2	ENSG00000197308	2	7.12	GATA3-AS1
TH0vsTH2	CD4_TH2	ENSG00000167641	1	6.33	PPP1R14A
TH0vsTH2	CD4_TH2	ENSG00000280913	2	5.5	CTSLP3
TH0vsTH2	CD4_TH2	ENSG00000050405	2	5.15	LIMA1
TH0vsTH2	CD4_TH2	ENSG00000232638	2	4.88	ENSG00000232638
TH0vsTH2	CD4_TH2	ENSG00000254929	2	3.8	ENSG00000254929
TH0vsTH2	CD4_TH2	ENSG00000107485	2	3.58	GATA3
TH0vsTH2	CD4_TH2	ENSG00000235934	1	3.12	ENSG00000235934
TH0vsTH2	CD4_TH2	ENSG00000131016	1	3.03	AKAP12
TH0vsTH2	CD4_TH2	ENSG00000204177	2	3.03	BMS1P1
TH0vsTH2	CD4_TH2	ENSG00000038532	1	2.86	CLEC16A
TH0vsTH2	CD4_TH2	ENSG00000110324	1	2.69	IL10RA
TH0vsTH2	CD4_TH2	ENSG00000186806	1	2.6	VSIG10L
TH0vsTH2	CD4_TH2	ENSG00000205730	1	2.58	ITPRIPL2
TH0vsTH2	CD4_TH2	ENSG00000103942	1	2.24	HOMER2
TH0vsTH2	CD4_TH2	ENSG00000229647	1	2.12	MYOSLID
TH0vsTH2	CD4_TH2	ENSG00000261759	1	2.11	ENSG00000261759
TH0vsTH2	CD4_TH2	ENSG00000237596	1	2.03	ENSG00000237596
TH0vsTH2	CD4_TH2	ENSG00000124813	1	2.02	RUNX2
TH0vsTH2	CD4_TH2	ENSG00000172965	2	1.98	MIR4435-2HG
TH0vsTH2	CD4_TH2	ENSG00000274021	1	1.96	ENSG00000274021
TH0vsTH2	CD4_TH2	ENSG00000188001	1	1.94	TPRG1
TH0vsTH2	CD4_TH2	ENSG00000231028	2	1.92	LINC00271
TH0vsTH2	CD4_TH2	ENSG00000257453	1	1.89	ENSG00000257453
TH0vsTH2	CD4_TH2	ENSG00000152217	1	1.81	SETBP1
TH0vsTH2	CD4_TH2	ENSG00000167642	1	1.81	SPINT2
TH1vsTH2	CD4_TH2	ENSG00000163106	2	7.51	HPGDS
TH1vsTH2	CD4_TH2	ENSG00000154096	2	7.3	THY1
TH1vsTH2	CD4_TH2	ENSG00000189221	2	6.74	MAOA
TH1vsTH2	CD4_TH2	ENSG00000137869	1	6.61	CYP19A1
TH1vsTH2	CD4_TH2	ENSG00000197308	4	6.19	GATA3-AS1
TH1vsTH2	CD4_TH2	ENSG00000217825	2	5.93	ENSG00000217825
TH1vsTH2	CD4_TH2	ENSG00000228216	1	5.79	ENSG00000228216
TH1vsTH2	CD4_TH2	ENSG00000120659	5	5.66	TNFSF11
TH1vsTH2	CD4_TH2	ENSG00000112902	4	5.35	SEMA5A
TH1vsTH2	CD4_TH2	ENSG00000250786	2	5.28	SNHG18
TH1vsTH2	CD4_TH2	ENSG00000137507	3	5.18	LRRC32
TH1vsTH2	CD4_TH2	ENSG00000056736	4	5.08	IL17RB
TH1vsTH2	CD4_TH2	ENSG00000183134	3	4.88	PTGDR2
TH1vsTH2	CD4_TH2	ENSG00000232638	1	4.88	ENSG00000232638
TH1vsTH2	CD4_TH2	ENSG00000101335	2	4.8	MYL9
TH1vsTH2	CD4_TH2	ENSG00000254521	2	4.71	SIGLEC12
TH1vsTH2	CD4_TH2	ENSG00000204711	2	4.68	C9orf135
TH1vsTH2	CD4_TH2	ENSG00000168004	1	4.52	HRASLS5
TH1vsTH2	CD4_TH2	ENSG00000165757	2	4.51	JCAD
TH1vsTH2	CD4_TH2	ENSG00000002587	2	4.42	HS3ST1
TH1vsTH2	CD4_TH2	ENSG00000204588	2	4.39	LINC01123
TH1vsTH2	CD4_TH2	ENSG00000226990	2	4.29	ENSG00000226990
TH1vsTH2	CD4_TH2	ENSG00000131016	4	4.2	AKAP12
TH1vsTH2	CD4_TH2	ENSG00000224881	1	4.14	ENSG00000224881
TH1vsTH2	CD4_TH2	ENSG00000187079	2	4.11	TEAD1
TH1vsTH2	CD4_TH2	ENSG00000182240	3	4.06	BACE2
TH1vsTH2	CD4_TH2	ENSG00000106018	1	3.95	VIPR2
TH1vsTH2	CD4_TH2	ENSG00000092068	3	3.93	SLC7A8
TH1vsTH2	CD4_TH2	ENSG00000145506	2	3.93	NKD2
TH1vsTH2	CD4_TH2	ENSG00000277586	2	3.84	NEFL
TH1vsTH2	CD4_TH2	ENSG00000150760	1	3.64	DOCK1
TH1vsTH2	CD4_TH2	ENSG00000143067	2	3.59	ZNF697
TH1vsTH2	CD4_TH2	ENSG00000265190	2	3.55	ANXA8
TH1vsTH2	CD4_TH2	ENSG00000141655	4	3.51	TNFRSF11A
TH1vsTH2	CD4_TH2	ENSG00000159212	2	3.49	CLIC6
TH1vsTH2	CD4_TH2	ENSG00000016391	3	3.46	CHDH
TH1vsTH2	CD4_TH2	ENSG00000280913	1	3.37	CTSLP3
TH1vsTH2	CD4_TH2	ENSG00000245888	3	3.36	NSMCE1-DT
TH1vsTH2	CD4_TH2	ENSG00000107130	3	3.23	NCS1
TH1vsTH2	CD4_TH2	ENSG00000128683	2	3.15	GAD1
TH1vsTH2	CD4_TH2	ENSG00000132681	2	3.04	ATP1A4
TH1vsTH2	CD4_TH2	ENSG00000205755	3	3.03	CRLF2
TH1vsTH2	CD4_TH2	ENSG00000149506	2	3.03	ZP1
TH1vsTH2	CD4_TH2	ENSG00000265763	2	3.01	ZNF488
TH1vsTH2	CD4_TH2	ENSG00000183629	2	2.95	GOLGA8G
TH1vsTH2	CD4_TH2	ENSG00000103569	1	2.94	AQP9
TH1vsTH2	CD4_TH2	ENSG00000246363	2	2.91	LINC02458
TH1vsTH2	CD4_TH2	ENSG00000196730	3	2.87	DAPK1
TH1vsTH2	CD4_TH2	ENSG00000057294	3	2.85	PKP2
TH1vsTH2	CD4_TH2	ENSG00000203780	2	2.67	FANK1
TH1vsTH2	CD4_TH2	ENSG00000105376	1	2.59	ICAM5
TH1vsTH2	CD4_TH2	ENSG00000198948	2	2.51	MFAP3L
TH1vsTH2	CD4_TH2	ENSG00000127863	2	2.51	TNFRSF19
TH1vsTH2	CD4_TH2	ENSG00000163993	1	2.5	S100P
TH1vsTH2	CD4_TH2	ENSG00000186806	1	2.5	VSIG10L
TH1vsTH2	CD4_TH2	ENSG00000050405	3	2.49	LIMA1
TH1vsTH2	CD4_TH2	ENSG00000116711	1	2.47	PLA2G4A
TH1vsTH2	CD4_TH2	ENSG00000216775	2	2.42	ENSG00000216775
TH1vsTH2	CD4_TH2	ENSG00000124334	3	2.41	IL9R
TH1vsTH2	CD4_TH2	ENSG00000181577	1	2.41	C6orf223
TH1vsTH2	CD4_TH2	ENSG00000135750	1	2.35	KCNK1
TH1vsTH2	CD4_TH2	ENSG00000283554	2	2.32	LINC02341
TH1vsTH2	CD4_TH2	ENSG00000165617	1	2.24	DACT1
TH1vsTH2	CD4_TH2	ENSG00000183813	3	2.23	CCR4
TH1vsTH2	CD4_TH2	ENSG00000155629	2	2.2	PIK3AP1
TH1vsTH2	CD4_TH2	ENSG00000107485	4	2.13	GATA3
TH1vsTH2	CD4_TH2	ENSG00000285662	1	2.07	ENSG00000285662
TH1vsTH2	CD4_TH2	ENSG00000186522	1	2.05	2019-09-10
TH1vsTH2	CD4_TH2	ENSG00000134508	2	2.03	CABLES1
TH1vsTH2	CD4_TH2	ENSG00000168994	1	2	PXDC1
TH1vsTH2	CD4_TH2	ENSG00000177138	1	1.98	FAM9B
TH1vsTH2	CD4_TH2	ENSG00000163694	3	1.97	RBM47
TH1vsTH2	CD4_TH2	ENSG00000256862	3	1.9	ENSG00000256862
TH1vsTH2	CD4_TH2	ENSG00000069535	1	1.88	MAOB
TH1vsTH2	CD4_TH2	ENSG00000039068	2	1.8	CDH1
TH1vsTH2	CD4_TH2	ENSG00000033327	2	1.74	GAB2
TH1vsTH2	CD4_TH2	ENSG00000154269	1	1.64	ENPP3
TH1vsTH2	CD4_TH2	ENSG00000087253	1	1.59	LPCAT2
TH1vsTH2	CD4_TH2	ENSG00000159128	3	1.59	IFNGR2
TH1vsTH2	CD4_TH2	ENSG00000176485	2	1.52	PLA2G16
TH1vsTH2	CD4_TH2	ENSG00000173801	2	1.48	JUP
TH1vsTH2	CD4_TH2	ENSG00000189367	1	1.44	KIAA0408
TH1vsTH2	CD4_TH2	ENSG00000171033	3	1.41	PKIA
TH1vsTH2	CD4_TH2	ENSG00000226806	2	1.41	ENSG00000226806
TH1vsTH2	CD4_TH2	ENSG00000172817	1	1.41	CYP7B1
TH1vsTH2	CD4_TH2	ENSG00000165474	1	1.39	GJB2
TH1vsTH2	CD4_TH2	ENSG00000109654	1	1.37	TRIM2
TH1vsTH2	CD4_TH2	ENSG00000105991	1	1.37	HOXA1
TH1vsTH2	CD4_TH2	ENSG00000155093	1	1.37	PTPRN2
TH1vsTH2	CD4_TH2	ENSG00000213846	1	1.29	ENSG00000213846
TH1vsTH2	CD4_TH2	ENSG00000065923	2	1.28	SLC9A7
TH1vsTH2	CD4_TH2	ENSG00000123685	1	1.25	BATF3
TH1vsTH2	CD4_TH2	ENSG00000183395	1	1.2	PMCH
TH1vsTH2	CD4_TH2	ENSG00000106537	1	1.01	TSPAN13
TH1vsTH2	CD4_TH2	ENSG00000271857	1	1	ENSG00000271857
TH17vsTH2	CD4_TH2	ENSG00000167768	2	6.51	KRT1
TH17vsTH2	CD4_TH2	ENSG00000197308	2	6.28	GATA3-AS1
TH17vsTH2	CD4_TH2	ENSG00000163106	3	6.12	HPGDS
TH17vsTH2	CD4_TH2	ENSG00000120659	2	5.82	TNFSF11
TH17vsTH2	CD4_TH2	ENSG00000183134	3	5.16	PTGDR2
TH17vsTH2	CD4_TH2	ENSG00000245888	2	4.67	NSMCE1-DT
TH17vsTH2	CD4_TH2	ENSG00000124334	2	4.66	IL9R
TH17vsTH2	CD4_TH2	ENSG00000112902	2	4.41	SEMA5A
TH17vsTH2	CD4_TH2	ENSG00000149506	2	4.18	ZP1
TH17vsTH2	CD4_TH2	ENSG00000169194	1	3.96	IL13
TH17vsTH2	CD4_TH2	ENSG00000175352	3	3.68	NRIP3
TH17vsTH2	CD4_TH2	ENSG00000182985	2	3.53	CADM1
TH17vsTH2	CD4_TH2	ENSG00000179934	2	3.51	CCR8
TH17vsTH2	CD4_TH2	ENSG00000056736	2	3.48	IL17RB
TH17vsTH2	CD4_TH2	ENSG00000102471	2	3.18	NDFIP2
TH17vsTH2	CD4_TH2	ENSG00000057294	1	3.17	PKP2
TH17vsTH2	CD4_TH2	ENSG00000277586	1	3.13	NEFL
TH17vsTH2	CD4_TH2	ENSG00000141655	3	3.09	TNFRSF11A
TH17vsTH2	CD4_TH2	ENSG00000205755	2	3.02	CRLF2
TH17vsTH2	CD4_TH2	ENSG00000196639	1	2.98	HRH1
TH17vsTH2	CD4_TH2	ENSG00000137812	1	2.82	KNL1
TH17vsTH2	CD4_TH2	ENSG00000183625	2	2.77	CCR3
TH17vsTH2	CD4_TH2	ENSG00000228168	1	2.46	HNRNPA1P21
TH17vsTH2	CD4_TH2	ENSG00000131016	2	2.44	AKAP12
TH17vsTH2	CD4_TH2	ENSG00000176485	1	2.37	PLA2G16
TH17vsTH2	CD4_TH2	ENSG00000039068	2	2.33	CDH1
TH17vsTH2	CD4_TH2	ENSG00000203780	1	2.28	FANK1
TH17vsTH2	CD4_TH2	ENSG00000016391	2	2.19	CHDH
TH17vsTH2	CD4_TH2	ENSG00000121753	1	2.17	ADGRB2
TH17vsTH2	CD4_TH2	ENSG00000157827	2	2.17	FMNL2
TH17vsTH2	CD4_TH2	ENSG00000115902	2	2.12	SLC1A4
TH17vsTH2	CD4_TH2	ENSG00000143797	1	2.11	MBOAT2
TH17vsTH2	CD4_TH2	ENSG00000221947	1	2.07	XKR9
TH17vsTH2	CD4_TH2	ENSG00000279082	1	2.06	LINC01727
TH17vsTH2	CD4_TH2	ENSG00000107485	2	2.03	GATA3
TH17vsTH2	CD4_TH2	ENSG00000204287	1	2.02	HLA-DRA
TH17vsTH2	CD4_TH2	ENSG00000120885	2	1.98	CLU
TH17vsTH2	CD4_TH2	ENSG00000115523	1	1.94	GNLY
TH17vsTH2	CD4_TH2	ENSG00000124243	2	1.91	BCAS4
TH17vsTH2	CD4_TH2	ENSG00000121858	2	1.89	TNFSF10
TH17vsTH2	CD4_TH2	ENSG00000173848	2	1.88	NET1
TH17vsTH2	CD4_TH2	ENSG00000256862	2	1.87	ENSG00000256862
TH17vsTH2	CD4_TH2	ENSG00000211899	1	1.84	IGHM
TH17vsTH2	CD4_TH2	ENSG00000186197	1	1.81	EDARADD
TH17vsTH2	CD4_TH2	ENSG00000162804	1	1.78	SNED1
TH17vsTH2	CD4_TH2	ENSG00000227242	1	1.77	NBPF13P
TH17vsTH2	CD4_TH2	ENSG00000164512	1	1.75	ANKRD55
TH17vsTH2	CD4_TH2	ENSG00000143344	1	1.72	RGL1
TH17vsTH2	CD4_TH2	ENSG00000196126	1	1.68	HLA-DRB1
TH17vsTH2	CD4_TH2	ENSG00000139629	1	1.68	GALNT6
TH17vsTH2	CD4_TH2	ENSG00000186522	1	1.62	2019-09-10
TH17vsTH2	CD4_TH2	ENSG00000129521	1	1.62	EGLN3
TH17vsTH2	CD4_TH2	ENSG00000121152	1	1.6	NCAPH
TH17vsTH2	CD4_TH2	ENSG00000196735	1	1.6	HLA-DQA1
TH17vsTH2	CD4_TH2	ENSG00000008516	1	1.59	MMP25
TH17vsTH2	CD4_TH2	ENSG00000077238	1	1.57	IL4R
TH17vsTH2	CD4_TH2	ENSG00000164604	1	1.56	GPR85
TH17vsTH2	CD4_TH2	ENSG00000133321	1	1.56	RARRES3
TH17vsTH2	CD4_TH2	ENSG00000110104	2	1.55	CCDC86
TH17vsTH2	CD4_TH2	ENSG00000172716	2	1.54	SLFN11
TH17vsTH2	CD4_TH2	ENSG00000181847	1	1.5	TIGIT
TH17vsTH2	CD4_TH2	ENSG00000231389	1	1.49	HLA-DPA1
TH17vsTH2	CD4_TH2	ENSG00000166503	1	1.46	HDGFL3
TH17vsTH2	CD4_TH2	ENSG00000268758	1	1.42	ADGRE4P
TH17vsTH2	CD4_TH2	ENSG00000105374	1	1.38	NKG7
TH17vsTH2	CD4_TH2	ENSG00000168268	1	1.33	NT5DC2
TH17vsTH2	CD4_TH2	ENSG00000167642	1	1.2	SPINT2
TH17vsTH2	CD4_TH2	ENSG00000163110	1	1.19	PDLIM5
TH17vsTH2	CD4_TH2	ENSG00000033327	1	1.18	GAB2
TH17vsTH2	CD4_TH2	ENSG00000128342	1	1.17	LIF
TH17vsTH2	CD4_TH2	ENSG00000119408	1	1.17	NEK6
TH17vsTH2	CD4_TH2	ENSG00000184979	1	1.16	USP18
TH17vsTH2	CD4_TH2	ENSG00000143110	1	1.08	C1orf162
TH17vsTH2	CD4_TH2	ENSG00000130035	1	1.06	GALNT8
TH17vsTH2	CD4_TH2	ENSG00000136250	1	1.02	AOAH
TREGvsTH2	CD4_TH2	ENSG00000114948	2	6.95	ADAM23
TREGvsTH2	CD4_TH2	ENSG00000277586	2	4.27	NEFL
TREGvsTH2	CD4_TH2	ENSG00000129596	2	4.03	CDO1
TREGvsTH2	CD4_TH2	ENSG00000183134	1	3.89	PTGDR2
TREGvsTH2	CD4_TH2	ENSG00000000971	2	3.87	CFH
TREGvsTH2	CD4_TH2	ENSG00000280237	1	3.85	MIR4697HG
TREGvsTH2	CD4_TH2	ENSG00000227242	1	3.85	NBPF13P
TREGvsTH2	CD4_TH2	ENSG00000091181	1	3.73	IL5RA
TREGvsTH2	CD4_TH2	ENSG00000112902	2	3.7	SEMA5A
TREGvsTH2	CD4_TH2	ENSG00000196639	2	3.62	HRH1
TREGvsTH2	CD4_TH2	ENSG00000232022	2	3.48	FAAHP1
TREGvsTH2	CD4_TH2	ENSG00000067840	1	3.43	PDZD4
TREGvsTH2	CD4_TH2	ENSG00000229056	1	3.42	HECW2-AS1
TREGvsTH2	CD4_TH2	ENSG00000156738	1	3.34	MS4A1
TREGvsTH2	CD4_TH2	ENSG00000268758	2	3.16	ADGRE4P
TREGvsTH2	CD4_TH2	ENSG00000008283	2	3.15	CYB561
TREGvsTH2	CD4_TH2	ENSG00000143797	1	3.14	MBOAT2
TREGvsTH2	CD4_TH2	ENSG00000175352	1	3.13	NRIP3
TREGvsTH2	CD4_TH2	ENSG00000124334	1	3.05	IL9R
TREGvsTH2	CD4_TH2	ENSG00000087258	1	2.97	GNAO1
TREGvsTH2	CD4_TH2	ENSG00000243836	2	2.9	WDR86-AS1
TREGvsTH2	CD4_TH2	ENSG00000135362	1	2.86	PRR5L
TREGvsTH2	CD4_TH2	ENSG00000211694	1	2.83	TRGV10
TREGvsTH2	CD4_TH2	ENSG00000163606	1	2.82	CD200R1
TREGvsTH2	CD4_TH2	ENSG00000213949	2	2.81	ITGA1
TREGvsTH2	CD4_TH2	ENSG00000155629	1	2.7	PIK3AP1
TREGvsTH2	CD4_TH2	ENSG00000167851	1	2.69	CD300A
TREGvsTH2	CD4_TH2	ENSG00000174946	1	2.69	GPR171
TREGvsTH2	CD4_TH2	ENSG00000172673	1	2.69	THEMIS
TREGvsTH2	CD4_TH2	ENSG00000077264	1	2.65	PAK3
TREGvsTH2	CD4_TH2	ENSG00000261866	1	2.6	ENSG00000261866
TREGvsTH2	CD4_TH2	ENSG00000153885	1	2.6	KCTD15
TREGvsTH2	CD4_TH2	ENSG00000174500	2	2.59	GCSAM
TREGvsTH2	CD4_TH2	ENSG00000256862	1	2.56	ENSG00000256862
TREGvsTH2	CD4_TH2	ENSG00000221866	1	2.53	PLXNA4
TREGvsTH2	CD4_TH2	ENSG00000153898	1	2.5	MCOLN2
TREGvsTH2	CD4_TH2	ENSG00000151150	2	2.5	ANK3
TREGvsTH2	CD4_TH2	ENSG00000162104	1	2.5	ADCY9
TREGvsTH2	CD4_TH2	ENSG00000227051	1	2.49	C14orf132
TREGvsTH2	CD4_TH2	ENSG00000057294	2	2.43	PKP2
TREGvsTH2	CD4_TH2	ENSG00000131016	1	2.43	AKAP12
TREGvsTH2	CD4_TH2	ENSG00000134107	1	2.42	BHLHE40
TREGvsTH2	CD4_TH2	ENSG00000158321	1	2.35	AUTS2
TREGvsTH2	CD4_TH2	ENSG00000114737	1	2.33	CISH
TREGvsTH2	CD4_TH2	ENSG00000134198	2	2.28	TSPAN2
TREGvsTH2	CD4_TH2	ENSG00000070526	2	2.28	ST6GALNAC1
TREGvsTH2	CD4_TH2	ENSG00000173198	1	2.21	CYSLTR1
TREGvsTH2	CD4_TH2	ENSG00000138449	1	2.2	SLC40A1
TREGvsTH2	CD4_TH2	ENSG00000102245	1	2.19	CD40LG
TREGvsTH2	CD4_TH2	ENSG00000112218	1	2.13	GPR63
TREGvsTH2	CD4_TH2	ENSG00000134321	1	2.05	RSAD2
TREGvsTH2	CD4_TH2	ENSG00000135046	2	2.03	ANXA1
TREGvsTH2	CD4_TH2	ENSG00000109189	1	2.01	USP46
TREGvsTH2	CD4_TH2	ENSG00000143110	1	2.01	C1orf162
TREGvsTH2	CD4_TH2	ENSG00000159640	1	2.01	ACE
TREGvsTH2	CD4_TH2	ENSG00000164398	1	1.98	ACSL6
TREGvsTH2	CD4_TH2	ENSG00000077238	1	1.97	IL4R
TREGvsTH2	CD4_TH2	ENSG00000206077	1	1.92	ZDHHC11B
TREGvsTH2	CD4_TH2	ENSG00000174837	1	1.91	ADGRE1
TREGvsTH2	CD4_TH2	ENSG00000042493	1	1.9	CAPG
TREGvsTH2	CD4_TH2	ENSG00000184613	2	1.86	NELL2
TREGvsTH2	CD4_TH2	ENSG00000135074	1	1.85	ADAM19
TREGvsTH2	CD4_TH2	ENSG00000119408	1	1.8	NEK6
TREGvsTH2	CD4_TH2	ENSG00000168646	1	1.78	AXIN2
TREGvsTH2	CD4_TH2	ENSG00000150637	1	1.75	CD226
TREGvsTH2	CD4_TH2	ENSG00000109654	1	1.74	TRIM2
TREGvsTH2	CD4_TH2	ENSG00000162804	1	1.74	SNED1
TREGvsTH2	CD4_TH2	ENSG00000184014	1	1.73	DENND5A
TREGvsTH2	CD4_TH2	ENSG00000168685	2	1.71	IL7R
TREGvsTH2	CD4_TH2	ENSG00000178607	1	1.69	ERN1
TREGvsTH2	CD4_TH2	ENSG00000189367	1	1.68	KIAA0408
TREGvsTH2	CD4_TH2	ENSG00000135722	1	1.6	FBXL8
TREGvsTH2	CD4_TH2	ENSG00000121858	1	1.6	TNFSF10
TREGvsTH2	CD4_TH2	ENSG00000160219	1	1.58	GAB3
TREGvsTH2	CD4_TH2	ENSG00000153250	1	1.55	RBMS1
TREGvsTH2	CD4_TH2	ENSG00000188818	1	1.5	ZDHHC11
TREGvsTH2	CD4_TH2	ENSG00000226791	1	1.49	LINC02611
TREGvsTH2	CD4_TH2	ENSG00000112782	1	1.49	CLIC5
TREGvsTH2	CD4_TH2	ENSG00000163462	1	1.44	TRIM46
TREGvsTH2	CD4_TH2	ENSG00000121989	1	1.38	ACVR2A
TH0vsTH17	CD4_TH17	ENSG00000112115	2	7.14	IL17A
TH0vsTH17	CD4_TH17	ENSG00000112116	2	6.51	IL17F
TH0vsTH17	CD4_TH17	ENSG00000073737	2	4.76	DHRS9
TH0vsTH17	CD4_TH17	ENSG00000131401	2	3.98	NAPSB
TH0vsTH17	CD4_TH17	ENSG00000165801	1	3.68	ARHGEF40
TH0vsTH17	CD4_TH17	ENSG00000182578	1	3.19	CSF1R
TH0vsTH17	CD4_TH17	ENSG00000151468	1	3.12	CCDC3
TH0vsTH17	CD4_TH17	ENSG00000126562	1	2.91	WNK4
TH0vsTH17	CD4_TH17	ENSG00000074410	1	2.82	CA12
TH0vsTH17	CD4_TH17	ENSG00000162594	1	2.65	IL23R
TH0vsTH17	CD4_TH17	ENSG00000180758	1	2.5	GPR157
TH0vsTH17	CD4_TH17	ENSG00000131400	2	2.45	NAPSA
TH0vsTH17	CD4_TH17	ENSG00000196218	1	2.44	RYR1
TH0vsTH17	CD4_TH17	ENSG00000102445	1	2.43	RUBCNL
TH0vsTH17	CD4_TH17	ENSG00000129116	1	2.28	PALLD
TH0vsTH17	CD4_TH17	ENSG00000013588	1	2.18	GPRC5A
TH0vsTH17	CD4_TH17	ENSG00000171777	1	2.15	RASGRP4
TH0vsTH17	CD4_TH17	ENSG00000158467	1	1.99	AHCYL2
TH0vsTH17	CD4_TH17	ENSG00000258947	1	1.98	TUBB3
TH0vsTH17	CD4_TH17	ENSG00000115008	1	1.96	IL1A
TH0vsTH17	CD4_TH17	ENSG00000177606	1	1.92	JUN
TH0vsTH17	CD4_TH17	ENSG00000182511	1	1.91	FES
TH0vsTH17	CD4_TH17	ENSG00000168280	1	1.8	KIF5C
TH0vsTH17	CD4_TH17	ENSG00000128578	1	1.64	STRIP2
TH0vsTH17	CD4_TH17	ENSG00000130294	1	1.59	KIF1A
TH0vsTH17	CD4_TH17	ENSG00000140564	1	1.55	FURIN
TH1vsTH17	CD4_TH17	ENSG00000130635	1	9.21	COL5A1
TH1vsTH17	CD4_TH17	ENSG00000148848	3	8.62	ADAM12
TH1vsTH17	CD4_TH17	ENSG00000163701	2	6.75	IL17RE
TH1vsTH17	CD4_TH17	ENSG00000143365	3	6.65	RORC
TH1vsTH17	CD4_TH17	ENSG00000062524	2	5.95	LTK
TH1vsTH17	CD4_TH17	ENSG00000080573	3	5.77	COL5A3
TH1vsTH17	CD4_TH17	ENSG00000029534	1	5.24	ANK1
TH1vsTH17	CD4_TH17	ENSG00000115594	3	4.54	IL1R1
TH1vsTH17	CD4_TH17	ENSG00000132561	2	3.78	MATN2
TH1vsTH17	CD4_TH17	ENSG00000163629	2	3.58	PTPN13
TH1vsTH17	CD4_TH17	ENSG00000104951	2	3.43	IL4I1
TH1vsTH17	CD4_TH17	ENSG00000243244	1	3.34	STON1
TH1vsTH17	CD4_TH17	ENSG00000076706	2	3.15	MCAM
TH1vsTH17	CD4_TH17	ENSG00000104427	2	2.68	ZC2HC1A
TH1vsTH17	CD4_TH17	ENSG00000147650	1	2.61	LRP12
TH1vsTH17	CD4_TH17	ENSG00000118402	1	2.49	ELOVL4
TH1vsTH17	CD4_TH17	ENSG00000148053	2	2.48	NTRK2
TH1vsTH17	CD4_TH17	ENSG00000126368	2	2.26	NR1D1
TH1vsTH17	CD4_TH17	ENSG00000115183	1	2.21	TANC1
TH1vsTH17	CD4_TH17	ENSG00000264745	1	2.2	TTC39C-AS1
TH1vsTH17	CD4_TH17	ENSG00000016391	1	2.12	CHDH
TH1vsTH17	CD4_TH17	ENSG00000108924	2	2.09	HLF
TH1vsTH17	CD4_TH17	ENSG00000196569	1	2.06	LAMA2
TH1vsTH17	CD4_TH17	ENSG00000175556	1	2.04	LONRF3
TH1vsTH17	CD4_TH17	ENSG00000165029	1	1.87	ABCA1
TH1vsTH17	CD4_TH17	ENSG00000186187	1	1.65	ZNRF1
TH1vsTH17	CD4_TH17	ENSG00000031081	1	1.63	ARHGAP31
TH1vsTH17	CD4_TH17	ENSG00000183813	1	1.53	CCR4
TH1vsTH17	CD4_TH17	ENSG00000233276	1	1.46	GPX1
TH1vsTH17	CD4_TH17	ENSG00000099282	1	1.45	TSPAN15
TH1vsTH17	CD4_TH17	ENSG00000103811	1	1.41	CTSH
TH1vsTH17	CD4_TH17	ENSG00000178573	1	1.34	MAF
TH1vsTH17	CD4_TH17	ENSG00000112486	1	1.33	CCR6
TH1vsTH17	CD4_TH17	ENSG00000176273	1	1.33	SLC35G1
TH1vsTH17	CD4_TH17	ENSG00000004399	1	1.26	PLXND1
TH1vsTH17	CD4_TH17	ENSG00000123427	1	1.25	EEF1AKMT3
TH1vsTH17	CD4_TH17	ENSG00000131981	1	1.22	LGALS3
TH1vsTH17	CD4_TH17	ENSG00000135631	1	1.19	RAB11FIP5
TH1vsTH17	CD4_TH17	ENSG00000115009	1	1.19	CCL20
TH1vsTH17	CD4_TH17	ENSG00000137801	1	1.12	THBS1
TH1vsTH17	CD4_TH17	ENSG00000074527	1	1.05	NTN4
TH2vsTH17	CD4_TH17	ENSG00000080573	3	7.76	COL5A3
TH2vsTH17	CD4_TH17	ENSG00000074527	3	7.13	NTN4
TH2vsTH17	CD4_TH17	ENSG00000112486	3	6.51	CCR6
TH2vsTH17	CD4_TH17	ENSG00000148848	3	5.95	ADAM12
TH2vsTH17	CD4_TH17	ENSG00000143365	3	5.86	RORC
TH2vsTH17	CD4_TH17	ENSG00000130635	2	4.83	COL5A1
TH2vsTH17	CD4_TH17	ENSG00000115594	3	4.76	IL1R1
TH2vsTH17	CD4_TH17	ENSG00000162630	2	4.51	B3GALT2
TH2vsTH17	CD4_TH17	ENSG00000163701	2	4.44	IL17RE
TH2vsTH17	CD4_TH17	ENSG00000115009	2	4.33	CCL20
TH2vsTH17	CD4_TH17	ENSG00000163629	2	4.31	PTPN13
TH2vsTH17	CD4_TH17	ENSG00000010319	1	4.2	SEMA3G
TH2vsTH17	CD4_TH17	ENSG00000076706	2	4.02	MCAM
TH2vsTH17	CD4_TH17	ENSG00000118402	2	3.87	ELOVL4
TH2vsTH17	CD4_TH17	ENSG00000085563	3	3.53	ABCB1
TH2vsTH17	CD4_TH17	ENSG00000284825	1	3.28	ENSG00000284825
TH2vsTH17	CD4_TH17	ENSG00000099282	3	3.27	TSPAN15
TH2vsTH17	CD4_TH17	ENSG00000004399	3	3.26	PLXND1
TH2vsTH17	CD4_TH17	ENSG00000102524	2	3.12	TNFSF13B
TH2vsTH17	CD4_TH17	ENSG00000131981	2	3.05	LGALS3
TH2vsTH17	CD4_TH17	ENSG00000266088	2	3.03	ENSG00000266088
TH2vsTH17	CD4_TH17	ENSG00000089692	2	2.86	LAG3
TH2vsTH17	CD4_TH17	ENSG00000062524	2	2.82	LTK
TH2vsTH17	CD4_TH17	ENSG00000246731	2	2.71	ENSG00000246731
TH2vsTH17	CD4_TH17	ENSG00000165029	2	2.67	ABCA1
TH2vsTH17	CD4_TH17	ENSG00000103811	2	2.61	CTSH
TH2vsTH17	CD4_TH17	ENSG00000104951	2	2.52	IL4I1
TH2vsTH17	CD4_TH17	ENSG00000181215	1	2.45	C4orf50
TH2vsTH17	CD4_TH17	ENSG00000126368	2	2.44	NR1D1
TH2vsTH17	CD4_TH17	ENSG00000206561	2	2.38	COLQ
TH2vsTH17	CD4_TH17	ENSG00000221869	1	2.36	CEBPD
TH2vsTH17	CD4_TH17	ENSG00000275342	1	2.35	PRAG1
TH2vsTH17	CD4_TH17	ENSG00000157404	1	2.32	KIT
TH2vsTH17	CD4_TH17	ENSG00000196569	1	2.28	LAMA2
TH2vsTH17	CD4_TH17	ENSG00000119900	2	2.27	OGFRL1
TH2vsTH17	CD4_TH17	ENSG00000012779	1	2.22	ALOX5
TH2vsTH17	CD4_TH17	ENSG00000115183	2	2.22	TANC1
TH2vsTH17	CD4_TH17	ENSG00000147650	1	2.2	LRP12
TH2vsTH17	CD4_TH17	ENSG00000151136	1	2.14	BTBD11
TH2vsTH17	CD4_TH17	ENSG00000280123	1	2.14	ENSG00000280123
TH2vsTH17	CD4_TH17	ENSG00000265817	1	2.13	FSBP
TH2vsTH17	CD4_TH17	ENSG00000156475	1	2.09	PPP2R2B
TH2vsTH17	CD4_TH17	ENSG00000132561	1	2.08	MATN2
TH2vsTH17	CD4_TH17	ENSG00000236790	1	2.03	LINC00299
TH2vsTH17	CD4_TH17	ENSG00000128656	2	2.03	CHN1
TH2vsTH17	CD4_TH17	ENSG00000205133	1	2.01	TRIQK
TH2vsTH17	CD4_TH17	ENSG00000258555	1	2	SPECC1L-ADORA2A
TH2vsTH17	CD4_TH17	ENSG00000085511	3	2	MAP3K4
TH2vsTH17	CD4_TH17	ENSG00000272841	1	1.97	ENSG00000272841
TH2vsTH17	CD4_TH17	ENSG00000104447	2	1.96	TRPS1
TH2vsTH17	CD4_TH17	ENSG00000154451	1	1.95	GBP5
TH2vsTH17	CD4_TH17	ENSG00000135519	1	1.91	KCNH3
TH2vsTH17	CD4_TH17	ENSG00000080546	2	1.77	SESN1
TH2vsTH17	CD4_TH17	ENSG00000092068	1	1.75	SLC7A8
TH2vsTH17	CD4_TH17	ENSG00000104312	1	1.74	RIPK2
TH2vsTH17	CD4_TH17	ENSG00000103196	1	1.71	CRISPLD2
TH2vsTH17	CD4_TH17	ENSG00000243244	1	1.71	STON1
TH2vsTH17	CD4_TH17	ENSG00000101384	1	1.69	JAG1
TH2vsTH17	CD4_TH17	ENSG00000115607	1	1.68	IL18RAP
TH2vsTH17	CD4_TH17	ENSG00000111796	2	1.68	KLRB1
TH2vsTH17	CD4_TH17	ENSG00000148053	1	1.66	NTRK2
TH2vsTH17	CD4_TH17	ENSG00000145391	1	1.62	SETD7
TH2vsTH17	CD4_TH17	ENSG00000172819	1	1.59	RARG
TH2vsTH17	CD4_TH17	ENSG00000169756	1	1.54	LIMS1
TH2vsTH17	CD4_TH17	ENSG00000089723	1	1.47	OTUB2
TH2vsTH17	CD4_TH17	ENSG00000233355	1	1.44	CHRM3-AS2
TH2vsTH17	CD4_TH17	ENSG00000188211	1	1.43	NCR3LG1
TH2vsTH17	CD4_TH17	ENSG00000051128	1	1.43	HOMER3
TH2vsTH17	CD4_TH17	ENSG00000141753	1	1.4	IGFBP4
TH2vsTH17	CD4_TH17	ENSG00000159618	1	1.32	ADGRG5
TH2vsTH17	CD4_TH17	ENSG00000163599	1	1.3	CTLA4
TH2vsTH17	CD4_TH17	ENSG00000144290	1	1.3	SLC4A10
TH2vsTH17	CD4_TH17	ENSG00000165272	1	1.29	AQP3
TH2vsTH17	CD4_TH17	ENSG00000264745	1	1.28	TTC39C-AS1
TH2vsTH17	CD4_TH17	ENSG00000157483	1	1.16	MYO1E
TH2vsTH17	CD4_TH17	ENSG00000075399	1	1.15	VPS9D1
TH2vsTH17	CD4_TH17	ENSG00000260793	1	1.14	ENSG00000260793
TH2vsTH17	CD4_TH17	ENSG00000136111	1	1.11	TBC1D4
TH2vsTH17	CD4_TH17	ENSG00000272980	1	1.08	ENSG00000272980
TH2vsTH17	CD4_TH17	ENSG00000130340	1	1.05	SNX9
TH2vsTH17	CD4_TH17	ENSG00000035403	1	1.03	VCL
TH2vsTH17	CD4_TH17	ENSG00000240891	1	1.02	PLCXD2
TH2vsTH17	CD4_TH17	ENSG00000115604	1	1.02	IL18R1
TH2vsTH17	CD4_TH17	ENSG00000157216	1	1.01	SSBP3
TREGvsTH17	CD4_TH17	ENSG00000114948	2	6.39	ADAM23
TREGvsTH17	CD4_TH17	ENSG00000074527	2	5.53	NTN4
TREGvsTH17	CD4_TH17	ENSG00000130635	2	5.13	COL5A1
TREGvsTH17	CD4_TH17	ENSG00000118402	2	4.56	ELOVL4
TREGvsTH17	CD4_TH17	ENSG00000137801	2	4.29	THBS1
TREGvsTH17	CD4_TH17	ENSG00000163629	2	4.23	PTPN13
TREGvsTH17	CD4_TH17	ENSG00000000971	2	4.21	CFH
TREGvsTH17	CD4_TH17	ENSG00000203710	2	4.13	CR1
TREGvsTH17	CD4_TH17	ENSG00000085563	2	3.89	ABCB1
TREGvsTH17	CD4_TH17	ENSG00000157404	1	3.71	KIT
TREGvsTH17	CD4_TH17	ENSG00000012779	2	3.64	ALOX5
TREGvsTH17	CD4_TH17	ENSG00000067840	2	3.37	PDZD4
TREGvsTH17	CD4_TH17	ENSG00000178773	2	3.34	CPNE7
TREGvsTH17	CD4_TH17	ENSG00000008283	2	3.34	CYB561
TREGvsTH17	CD4_TH17	ENSG00000143365	2	3.09	RORC
TREGvsTH17	CD4_TH17	ENSG00000062524	2	3.09	LTK
TREGvsTH17	CD4_TH17	ENSG00000158321	2	3.06	AUTS2
TREGvsTH17	CD4_TH17	ENSG00000104951	2	3.03	IL4I1
TREGvsTH17	CD4_TH17	ENSG00000134107	2	2.95	BHLHE40
TREGvsTH17	CD4_TH17	ENSG00000004399	2	2.94	PLXND1
TREGvsTH17	CD4_TH17	ENSG00000196586	1	2.8	MYO6
TREGvsTH17	CD4_TH17	ENSG00000172673	1	2.76	THEMIS
TREGvsTH17	CD4_TH17	ENSG00000280237	1	2.74	MIR4697HG
TREGvsTH17	CD4_TH17	ENSG00000146530	1	2.71	VWDE
TREGvsTH17	CD4_TH17	ENSG00000265817	1	2.69	FSBP
TREGvsTH17	CD4_TH17	ENSG00000262655	1	2.67	SPON1
TREGvsTH17	CD4_TH17	ENSG00000080573	2	2.6	COL5A3
TREGvsTH17	CD4_TH17	ENSG00000077264	1	2.57	PAK3
TREGvsTH17	CD4_TH17	ENSG00000099282	1	2.57	TSPAN15
TREGvsTH17	CD4_TH17	ENSG00000162630	1	2.55	B3GALT2
TREGvsTH17	CD4_TH17	ENSG00000197275	1	2.54	RAD54B
TREGvsTH17	CD4_TH17	ENSG00000126822	2	2.5	PLEKHG3
TREGvsTH17	CD4_TH17	ENSG00000129521	1	2.47	EGLN3
TREGvsTH17	CD4_TH17	ENSG00000102878	1	2.47	HSF4
TREGvsTH17	CD4_TH17	ENSG00000232022	1	2.44	FAAHP1
TREGvsTH17	CD4_TH17	ENSG00000151150	1	2.42	ANK3
TREGvsTH17	CD4_TH17	ENSG00000108924	1	2.41	HLF
TREGvsTH17	CD4_TH17	ENSG00000168280	2	2.39	KIF5C
TREGvsTH17	CD4_TH17	ENSG00000184613	2	2.38	NELL2
TREGvsTH17	CD4_TH17	ENSG00000154764	1	2.36	WNT7A
TREGvsTH17	CD4_TH17	ENSG00000185697	1	2.33	MYBL1
TREGvsTH17	CD4_TH17	ENSG00000227051	1	2.32	C14orf132
TREGvsTH17	CD4_TH17	ENSG00000111796	1	2.32	KLRB1
TREGvsTH17	CD4_TH17	ENSG00000243836	1	2.28	WDR86-AS1
TREGvsTH17	CD4_TH17	ENSG00000070526	2	2.19	ST6GALNAC1
TREGvsTH17	CD4_TH17	ENSG00000102245	1	2.16	CD40LG
TREGvsTH17	CD4_TH17	ENSG00000114737	1	2.12	CISH
TREGvsTH17	CD4_TH17	ENSG00000159640	1	2.1	ACE
TREGvsTH17	CD4_TH17	ENSG00000103811	1	2.09	CTSH
TREGvsTH17	CD4_TH17	ENSG00000172819	1	2.07	RARG
TREGvsTH17	CD4_TH17	ENSG00000206561	2	2.07	COLQ
TREGvsTH17	CD4_TH17	ENSG00000135722	1	2.06	FBXL8
TREGvsTH17	CD4_TH17	ENSG00000211694	1	2.01	TRGV10
TREGvsTH17	CD4_TH17	ENSG00000154165	1	2.01	GPR15
TREGvsTH17	CD4_TH17	ENSG00000135046	1	1.99	ANXA1
TREGvsTH17	CD4_TH17	ENSG00000214279	1	1.99	SCART1
TREGvsTH17	CD4_TH17	ENSG00000137501	1	1.94	SYTL2
TREGvsTH17	CD4_TH17	ENSG00000085511	1	1.93	MAP3K4
TREGvsTH17	CD4_TH17	ENSG00000197635	1	1.9	DPP4
TREGvsTH17	CD4_TH17	ENSG00000026652	1	1.88	AGPAT4
TREGvsTH17	CD4_TH17	ENSG00000035403	2	1.86	VCL
TREGvsTH17	CD4_TH17	ENSG00000204161	1	1.84	TMEM273
TREGvsTH17	CD4_TH17	ENSG00000160219	1	1.83	GAB3
TREGvsTH17	CD4_TH17	ENSG00000204131	1	1.8	NHSL2
TREGvsTH17	CD4_TH17	ENSG00000144290	1	1.77	SLC4A10
TREGvsTH17	CD4_TH17	ENSG00000137959	1	1.69	IFI44L
TREGvsTH17	CD4_TH17	ENSG00000109189	1	1.64	USP46
TREGvsTH17	CD4_TH17	ENSG00000168685	1	1.64	IL7R
TREGvsTH17	CD4_TH17	ENSG00000148175	1	1.46	STOM
TREGvsTH17	CD4_TH17	ENSG00000113448	1	1.46	PDE4D
TREGvsTH17	CD4_TH17	ENSG00000134285	1	1.45	FKBP11
TREGvsTH17	CD4_TH17	ENSG00000101265	1	1.39	RASSF2
TH1vsTREG	CD4_TREG	ENSG00000143341	2	7.5	HMCN1
TH1vsTREG	CD4_TREG	ENSG00000105352	2	6.26	CEACAM4
TH1vsTREG	CD4_TREG	ENSG00000270659	1	6.12	ENSG00000270659
TH1vsTREG	CD4_TREG	ENSG00000137507	2	4.57	LRRC32
TH1vsTREG	CD4_TREG	ENSG00000148848	1	4.5	ADAM12
TH1vsTREG	CD4_TREG	ENSG00000203780	2	4.42	FANK1
TH1vsTREG	CD4_TREG	ENSG00000049768	2	4.18	FOXP3
TH1vsTREG	CD4_TREG	ENSG00000204381	1	4.01	LAYN
TH1vsTREG	CD4_TREG	ENSG00000030419	2	3.96	IKZF2
TH1vsTREG	CD4_TREG	ENSG00000179934	1	3.84	CCR8
TH1vsTREG	CD4_TREG	ENSG00000100368	1	3.7	CSF2RB
TH1vsTREG	CD4_TREG	ENSG00000134460	2	3.67	IL2RA
TH1vsTREG	CD4_TREG	ENSG00000182010	2	3.62	RTKN2
TH1vsTREG	CD4_TREG	ENSG00000016391	2	3.6	CHDH
TH1vsTREG	CD4_TREG	ENSG00000228168	1	3.5	HNRNPA1P21
TH1vsTREG	CD4_TREG	ENSG00000038382	1	3.47	TRIO
TH1vsTREG	CD4_TREG	ENSG00000164120	1	3.32	HPGD
TH1vsTREG	CD4_TREG	ENSG00000056736	1	3.25	IL17RB
TH1vsTREG	CD4_TREG	ENSG00000163534	2	3.24	FCRL1
TH1vsTREG	CD4_TREG	ENSG00000048052	2	3.21	HDAC9
TH1vsTREG	CD4_TREG	ENSG00000235304	2	3.17	LINC01281
TH1vsTREG	CD4_TREG	ENSG00000010319	1	3.1	SEMA3G
TH1vsTREG	CD4_TREG	ENSG00000071282	1	3.07	LMCD1
TH1vsTREG	CD4_TREG	ENSG00000104427	2	3.07	ZC2HC1A
TH1vsTREG	CD4_TREG	ENSG00000185432	2	2.99	METTL7A
TH1vsTREG	CD4_TREG	ENSG00000049247	1	2.84	UTS2
TH1vsTREG	CD4_TREG	ENSG00000160856	2	2.84	FCRL3
TH1vsTREG	CD4_TREG	ENSG00000115594	1	2.73	IL1R1
TH1vsTREG	CD4_TREG	ENSG00000253522	1	2.68	MIR3142HG
TH1vsTREG	CD4_TREG	ENSG00000144642	2	2.65	RBMS3
TH1vsTREG	CD4_TREG	ENSG00000183625	1	2.51	CCR3
TH1vsTREG	CD4_TREG	ENSG00000163599	2	2.51	CTLA4
TH1vsTREG	CD4_TREG	ENSG00000123411	1	2.43	IKZF4
TH1vsTREG	CD4_TREG	ENSG00000136738	2	2.42	STAM
TH1vsTREG	CD4_TREG	ENSG00000124019	1	2.4	FAM124B
TH1vsTREG	CD4_TREG	ENSG00000175779	2	2.37	C15orf53
TH1vsTREG	CD4_TREG	ENSG00000003147	2	2.32	ICA1
TH1vsTREG	CD4_TREG	ENSG00000165996	2	2.27	HACD1
TH1vsTREG	CD4_TREG	ENSG00000187627	1	2.24	RGPD1
TH1vsTREG	CD4_TREG	ENSG00000104361	1	2.09	NIPAL2
TH1vsTREG	CD4_TREG	ENSG00000196735	1	2.06	HLA-DQA1
TH1vsTREG	CD4_TREG	ENSG00000140848	1	2.03	CPNE2
TH1vsTREG	CD4_TREG	ENSG00000181847	1	1.98	TIGIT
TH1vsTREG	CD4_TREG	ENSG00000182199	1	1.97	SHMT2
TH1vsTREG	CD4_TREG	ENSG00000198734	1	1.96	F5
TH1vsTREG	CD4_TREG	ENSG00000117318	1	1.89	ID3
TH1vsTREG	CD4_TREG	ENSG00000120875	1	1.8	DUSP4
TH1vsTREG	CD4_TREG	ENSG00000176928	1	1.77	GCNT4
TH1vsTREG	CD4_TREG	ENSG00000134215	1	1.7	VAV3
TH1vsTREG	CD4_TREG	ENSG00000139531	1	1.58	SUOX
TH1vsTREG	CD4_TREG	ENSG00000137812	1	1.47	KNL1
TH2vsTREG	CD4_TREG	ENSG00000105352	2	8.04	CEACAM4
TH2vsTREG	CD4_TREG	ENSG00000124721	2	6.03	DNAH8
TH2vsTREG	CD4_TREG	ENSG00000184661	1	5.38	CDCA2
TH2vsTREG	CD4_TREG	ENSG00000010319	2	5.33	SEMA3G
TH2vsTREG	CD4_TREG	ENSG00000049768	2	4.83	FOXP3
TH2vsTREG	CD4_TREG	ENSG00000121742	1	4.48	GJB6
TH2vsTREG	CD4_TREG	ENSG00000112486	2	4.07	CCR6
TH2vsTREG	CD4_TREG	ENSG00000080573	1	3.98	COL5A3
TH2vsTREG	CD4_TREG	ENSG00000081985	2	3.93	IL12RB2
TH2vsTREG	CD4_TREG	ENSG00000163599	2	3.87	CTLA4
TH2vsTREG	CD4_TREG	ENSG00000037280	2	3.74	FLT4
TH2vsTREG	CD4_TREG	ENSG00000100368	2	3.5	CSF2RB
TH2vsTREG	CD4_TREG	ENSG00000204381	1	3.49	LAYN
TH2vsTREG	CD4_TREG	ENSG00000172985	1	3.41	SH3RF3
TH2vsTREG	CD4_TREG	ENSG00000258732	2	3.33	ENSG00000258732
TH2vsTREG	CD4_TREG	ENSG00000148848	1	3.26	ADAM12
TH2vsTREG	CD4_TREG	ENSG00000185432	2	3.22	METTL7A
TH2vsTREG	CD4_TREG	ENSG00000160856	2	3.21	FCRL3
TH2vsTREG	CD4_TREG	ENSG00000154451	2	3.18	GBP5
TH2vsTREG	CD4_TREG	ENSG00000048052	2	3.16	HDAC9
TH2vsTREG	CD4_TREG	ENSG00000267690	1	3.09	LDLRAD4-AS1
TH2vsTREG	CD4_TREG	ENSG00000115594	1	3.08	IL1R1
TH2vsTREG	CD4_TREG	ENSG00000065328	1	2.97	MCM10
TH2vsTREG	CD4_TREG	ENSG00000163534	2	2.97	FCRL1
TH2vsTREG	CD4_TREG	ENSG00000164120	1	2.84	HPGD
TH2vsTREG	CD4_TREG	ENSG00000171848	2	2.83	RRM2
TH2vsTREG	CD4_TREG	ENSG00000235304	1	2.76	LINC01281
TH2vsTREG	CD4_TREG	ENSG00000165409	2	2.73	TSHR
TH2vsTREG	CD4_TREG	ENSG00000049249	1	2.66	TNFRSF9
TH2vsTREG	CD4_TREG	ENSG00000144642	2	2.65	RBMS3
TH2vsTREG	CD4_TREG	ENSG00000141682	2	2.64	PMAIP1
TH2vsTREG	CD4_TREG	ENSG00000128833	2	2.63	MYO5C
TH2vsTREG	CD4_TREG	ENSG00000076706	1	2.63	MCAM
TH2vsTREG	CD4_TREG	ENSG00000109805	1	2.56	NCAPG
TH2vsTREG	CD4_TREG	ENSG00000134215	1	2.55	VAV3
TH2vsTREG	CD4_TREG	ENSG00000030419	2	2.54	IKZF2
TH2vsTREG	CD4_TREG	ENSG00000146670	1	2.52	CDCA5
TH2vsTREG	CD4_TREG	ENSG00000004468	1	2.48	CD38
TH2vsTREG	CD4_TREG	ENSG00000145391	1	2.48	SETD7
TH2vsTREG	CD4_TREG	ENSG00000163492	1	2.45	CCDC141
TH2vsTREG	CD4_TREG	ENSG00000186810	2	2.36	CXCR3
TH2vsTREG	CD4_TREG	ENSG00000157456	1	2.34	CCNB2
TH2vsTREG	CD4_TREG	ENSG00000148773	1	2.32	MKI67
TH2vsTREG	CD4_TREG	ENSG00000167900	1	2.24	TK1
TH2vsTREG	CD4_TREG	ENSG00000111863	1	2.22	ADTRP
TH2vsTREG	CD4_TREG	ENSG00000139531	2	2.16	SUOX
TH2vsTREG	CD4_TREG	ENSG00000131747	2	2.14	TOP2A
TH2vsTREG	CD4_TREG	ENSG00000136738	2	2.12	STAM
TH2vsTREG	CD4_TREG	ENSG00000011590	1	2.11	ZBTB32
TH2vsTREG	CD4_TREG	ENSG00000151136	1	2.09	BTBD11
TH2vsTREG	CD4_TREG	ENSG00000101307	1	2.09	SIRPB1
TH2vsTREG	CD4_TREG	ENSG00000173926	1	2.08	2019-03-03
TH2vsTREG	CD4_TREG	ENSG00000131981	1	2.06	LGALS3
TH2vsTREG	CD4_TREG	ENSG00000165996	1	2.03	HACD1
TH2vsTREG	CD4_TREG	ENSG00000266709	1	2.03	ENSG00000266709
TH2vsTREG	CD4_TREG	ENSG00000123411	2	2.03	IKZF4
TH2vsTREG	CD4_TREG	ENSG00000253522	1	2.03	MIR3142HG
TH2vsTREG	CD4_TREG	ENSG00000257242	1	2.02	LINC01619
TH2vsTREG	CD4_TREG	ENSG00000134460	2	2.01	IL2RA
TH2vsTREG	CD4_TREG	ENSG00000198846	2	1.97	TOX
TH2vsTREG	CD4_TREG	ENSG00000183386	1	1.95	FHL3
TH2vsTREG	CD4_TREG	ENSG00000137502	1	1.95	RAB30
TH2vsTREG	CD4_TREG	ENSG00000179344	1	1.94	HLA-DQB1
TH2vsTREG	CD4_TREG	ENSG00000112394	1	1.92	SLC16A10
TH2vsTREG	CD4_TREG	ENSG00000253982	1	1.91	ENSG00000253982
TH2vsTREG	CD4_TREG	ENSG00000130340	1	1.86	SNX9
TH2vsTREG	CD4_TREG	ENSG00000090975	1	1.84	PITPNM2
TH2vsTREG	CD4_TREG	ENSG00000273445	1	1.83	ENSG00000273445
TH2vsTREG	CD4_TREG	ENSG00000165029	1	1.79	ABCA1
TH2vsTREG	CD4_TREG	ENSG00000180530	1	1.78	NRIP1
TH2vsTREG	CD4_TREG	ENSG00000100629	1	1.77	CEP128
TH2vsTREG	CD4_TREG	ENSG00000120875	1	1.75	DUSP4
TH2vsTREG	CD4_TREG	ENSG00000198734	1	1.66	F5
TH2vsTREG	CD4_TREG	ENSG00000147044	1	1.63	CASK
TH2vsTREG	CD4_TREG	ENSG00000143507	1	1.6	DUSP10
TH2vsTREG	CD4_TREG	ENSG00000155657	1	1.56	TTN
TH2vsTREG	CD4_TREG	ENSG00000183508	1	1.52	TENT5C
TH2vsTREG	CD4_TREG	ENSG00000182010	1	1.49	RTKN2
TH2vsTREG	CD4_TREG	ENSG00000140199	1	1.48	SLC12A6
TH2vsTREG	CD4_TREG	ENSG00000133789	1	1.41	SWAP70
TH17vsTREG	CD4_TREG	ENSG00000105352	2	8.12	CEACAM4
TH17vsTREG	CD4_TREG	ENSG00000143341	2	7.21	HMCN1
TH17vsTREG	CD4_TREG	ENSG00000124721	1	5.73	DNAH8
TH17vsTREG	CD4_TREG	ENSG00000058091	2	5.58	CDK14
TH17vsTREG	CD4_TREG	ENSG00000121742	1	5.27	GJB6
TH17vsTREG	CD4_TREG	ENSG00000100368	2	4.42	CSF2RB
TH17vsTREG	CD4_TREG	ENSG00000101187	1	4.3	SLCO4A1
TH17vsTREG	CD4_TREG	ENSG00000204381	1	4.24	LAYN
TH17vsTREG	CD4_TREG	ENSG00000066279	1	4.18	ASPM
TH17vsTREG	CD4_TREG	ENSG00000049768	2	3.92	FOXP3
TH17vsTREG	CD4_TREG	ENSG00000235304	2	3.91	LINC01281
TH17vsTREG	CD4_TREG	ENSG00000030419	2	3.61	IKZF2
TH17vsTREG	CD4_TREG	ENSG00000145428	1	3.57	RNF175
TH17vsTREG	CD4_TREG	ENSG00000160856	1	3.55	FCRL3
TH17vsTREG	CD4_TREG	ENSG00000174175	1	3.51	SELP
TH17vsTREG	CD4_TREG	ENSG00000185432	2	3.5	METTL7A
TH17vsTREG	CD4_TREG	ENSG00000183691	2	3.48	NOG
TH17vsTREG	CD4_TREG	ENSG00000137507	2	3.47	LRRC32
TH17vsTREG	CD4_TREG	ENSG00000173334	1	3.41	TRIB1
TH17vsTREG	CD4_TREG	ENSG00000228168	1	3.39	HNRNPA1P21
TH17vsTREG	CD4_TREG	ENSG00000148773	1	3.35	MKI67
TH17vsTREG	CD4_TREG	ENSG00000203780	2	3.26	FANK1
TH17vsTREG	CD4_TREG	ENSG00000167618	1	3.14	LAIR2
TH17vsTREG	CD4_TREG	ENSG00000182010	2	3.12	RTKN2
TH17vsTREG	CD4_TREG	ENSG00000187627	2	3.07	RGPD1
TH17vsTREG	CD4_TREG	ENSG00000011590	2	3.05	ZBTB32
TH17vsTREG	CD4_TREG	ENSG00000117318	2	3.03	ID3
TH17vsTREG	CD4_TREG	ENSG00000124766	1	2.98	SOX4
TH17vsTREG	CD4_TREG	ENSG00000144642	1	2.83	RBMS3
TH17vsTREG	CD4_TREG	ENSG00000167900	1	2.81	TK1
TH17vsTREG	CD4_TREG	ENSG00000165409	2	2.77	TSHR
TH17vsTREG	CD4_TREG	ENSG00000258732	1	2.75	ENSG00000258732
TH17vsTREG	CD4_TREG	ENSG00000049249	1	2.73	TNFRSF9
TH17vsTREG	CD4_TREG	ENSG00000157456	1	2.65	CCNB2
TH17vsTREG	CD4_TREG	ENSG00000163534	2	2.64	FCRL1
TH17vsTREG	CD4_TREG	ENSG00000071282	1	2.63	LMCD1
TH17vsTREG	CD4_TREG	ENSG00000163492	2	2.54	CCDC141
TH17vsTREG	CD4_TREG	ENSG00000134460	2	2.51	IL2RA
TH17vsTREG	CD4_TREG	ENSG00000165996	1	2.48	HACD1
TH17vsTREG	CD4_TREG	ENSG00000204287	1	2.4	HLA-DRA
TH17vsTREG	CD4_TREG	ENSG00000181847	2	2.4	TIGIT
TH17vsTREG	CD4_TREG	ENSG00000141682	2	2.37	PMAIP1
TH17vsTREG	CD4_TREG	ENSG00000196735	1	2.33	HLA-DQA1
TH17vsTREG	CD4_TREG	ENSG00000198673	1	2.25	FAM19A2
TH17vsTREG	CD4_TREG	ENSG00000123411	1	2.19	IKZF4
TH17vsTREG	CD4_TREG	ENSG00000140848	1	2.17	CPNE2
TH17vsTREG	CD4_TREG	ENSG00000155657	2	2.16	TTN
TH17vsTREG	CD4_TREG	ENSG00000004468	1	2.06	CD38
TH17vsTREG	CD4_TREG	ENSG00000163599	2	2.05	CTLA4
TH17vsTREG	CD4_TREG	ENSG00000253522	1	2.04	MIR3142HG
TH17vsTREG	CD4_TREG	ENSG00000204257	1	1.98	HLA-DMA
TH17vsTREG	CD4_TREG	ENSG00000273445	1	1.97	ENSG00000273445
TH17vsTREG	CD4_TREG	ENSG00000261371	1	1.95	PECAM1
TH17vsTREG	CD4_TREG	ENSG00000134215	1	1.9	VAV3
TH17vsTREG	CD4_TREG	ENSG00000266709	1	1.85	ENSG00000266709
TH17vsTREG	CD4_TREG	ENSG00000171848	1	1.8	RRM2
TH17vsTREG	CD4_TREG	ENSG00000136738	1	1.8	STAM
TH17vsTREG	CD4_TREG	ENSG00000141469	1	1.79	SLC14A1
TH17vsTREG	CD4_TREG	ENSG00000149970	2	1.78	CNKSR2
TH17vsTREG	CD4_TREG	ENSG00000003147	1	1.73	ICA1
TH17vsTREG	CD4_TREG	ENSG00000139531	1	1.72	SUOX
TH17vsTREG	CD4_TREG	ENSG00000048052	1	1.67	HDAC9
TH17vsTREG	CD4_TREG	ENSG00000164649	1	1.62	CDCA7L
TH17vsTREG	CD4_TREG	ENSG00000090104	1	1.6	RGS1
TH17vsTREG	CD4_TREG	ENSG00000112394	1	1.59	SLC16A10
TH17vsTREG	CD4_TREG	ENSG00000173848	1	1.55	NET1
TH17vsTREG	CD4_TREG	ENSG00000100077	1	1.5	GRK3
TH17vsTREG	CD4_TREG	ENSG00000125430	1	1.36	HS3ST3B1
TH17vsTREG	CD4_TREG	ENSG00000140948	1	1.33	ZCCHC14
