## Supplemental Table S4 for "Meta-Analysis of Transcriptomic Variation in T cell Populations Reveals Novel Signatures of Gene Expression and Splicing"

### Sheet: supplementayry_table_4
Supplemental Table S4: (related to Figure 5) Genes exhibiting consistent alternative splicing patterns in each T cell subset
Comparison	Gene ID	Gene Name	Splicing Module Name	Representative Junction	Number of Datasets	Number of Agreeing Datasets	Median dPSI
TH17-TH0	gene:ENSG00000110841	PPFIBP1	Cassettex1	12:+:27674221-27676428	2	2	0.260488
TH17-TH1	gene:ENSG00000011275	RNF216	Alt 3x2	7:-:5739352-5740973	3	2	0.126903
TH17-TH1	gene:ENSG00000013561	RNF14	Cassettex3_Tandem Cassettex2_Multi Exon Spanningx2	5:+:141973742-141978303	3	2	-0.122407
TH17-TH1	gene:ENSG00000187742	SECISBP2	Cassettex1	9:+:89339953-89341347	3	2	0.119383
TH17-TH1	gene:ENSG00000171634	BPTF	Cassettex1	17:+:67959875-67964212	3	2	-0.0922542
TH17-TH1	gene:ENSG00000196756	SNHG17	Cassettex1_Alt 5x1	20:-:38434626-38435197	3	2	0.174775
TH17-TH1	gene:ENSG00000006125	AP2B1	Cassettex1_ALEx1_Multi Exon Spanningx1	17:+:35670898-35671754	3	2	-0.117479
TH17-TH1	gene:ENSG00000143337	TOR1AIP1	Alt 3x1	1:+:179884769-179889313	3	2	8.81549e-05
TH17-TH1	gene:ENSG00000172765	TMCC1	Cassettex2_MXEx1_ALEx1_AFEx1_Multi Exon Spanningx2	3:-:129848412-129860940	3	2	-0.165226
TREG-TH2	gene:ENSG00000196305	IARS	Cassettex1	9:-:92229126-92240643	2	2	0.125722
TREG-TH2	gene:ENSG00000147408	CSGALNACT1	Cassettex1_P_AFEx1	8:-:19506130-19514946	2	2	0.479903
TREG-TH2	gene:ENSG00000163947	ARHGEF3	AFEx1	3:-:56773816-56882292	2	2	-0.209747
TREG-TH2	gene:ENSG00000084072	PPIE	Cassettex1_Alt 5x1_ALEx1_Multi Exon Spanningx1	1:+:39743924-39745375	2	2	-0.190465
TREG-TH2	gene:ENSG00000180376	CCDC66	ALEx1	3:+:56567053-56571181	2	2	-0.355866
TREG-TH2	gene:ENSG00000074935	TUBE1	Cassettex1	6:-:112079754-112081092	2	2	-0.156551
TREG-TH2	gene:ENSG00000136932	TRMO	Cassettex1_AFEx1_Multi Exon Spanningx1	9:-:97910616-97912873	2	2	0.174577
TREG-TH2	gene:ENSG00000152061	RABGAP1L	Cassettex1_AFEx1_Multi Exon Spanningx1	1:+:174877605-174957457	2	2	-0.142251
TREG-TH2	gene:ENSG00000263956	NBPF11	Cassettex1	1:-:148125001-148126829	2	2	-0.163206
TREG-TH2	gene:ENSG00000116584	ARHGEF2	Alt 3x1	1:-:155965128-155965303	2	2	0.168829
TREG-TH2	gene:ENSG00000114861	FOXP1	ALEx1_AFEx1_Multi Exon Spanningx1	3:-:71112637-71198202	2	2	0.195963
TREG-TH2	gene:ENSG00000205981	DNAJC19	Cassettex3_Tandem Cassettex1_Alt 5x1_Multi Exon Spanningx1	3:-:180987022-180988023	2	2	-0.155085
TREG-TH2	gene:ENSG00000157106	SMG1	Cassettex1	16:-:18896956-18899987	2	2	0.117849
TREG-TH2	gene:ENSG00000153113	CAST	AFEx1	5:+:96702915-96722639	2	2	0.185935
TREG-TH2	gene:ENSG00000075884	ARHGAP15	AFEx1	2:+:143228668-143250511	2	2	0.21925
TREG-TH2	gene:ENSG00000089022	MAPKAPK5	Cassettex4_Tandem Cassettex1_Multi Exon Spanningx1	12:+:111867669-111868753	2	2	-0.147703
TH17-TH2	gene:ENSG00000114439	BBX	Cassettex1	3:+:107778519-107789787	3	3	-0.177159
TH17-TH2	gene:ENSG00000170525	PFKFB3	AFEx1	10:+:6145013-6213623	3	2	0.343337
TH17-TH2	gene:ENSG00000187764	SEMA4D	Cassettex2_Tandem Cassettex1_Multi Exon Spanningx1	9:-:89418437-89455888	3	2	-0.181424
TH17-TH2	gene:ENSG00000113580	NR3C1	ALEx1_AFEx2_Multi Exon Spanningx1	5:-:143400852-143404376	3	2	0.0991736
TH17-TH2	gene:ENSG00000118454	ANKRD13C	Cassettex2_Alt 3x1_Multi Exon Spanningx1	1:-:70262847-70270856	3	3	-0.109886
TH17-TH2	gene:ENSG00000090686	USP48	Cassettex1	1:-:21756702-21757663	3	2	-0.0683302
TH17-TH2	gene:ENSG00000151092	NGLY1	Cassettex1	3:-:25729318-25733872	3	2	0.208109
TH17-TH2	gene:ENSG00000120899	PTK2B	AFEx1	8:+:27380792-27397548	3	2	-0.172661
TH17-TH2	gene:ENSG00000100416	TRMU	Cassettex1	22:+:46337944-46346422	3	2	0.0702797
TH17-TH2	gene:ENSG00000099204	ABLIM1	Alt 5x1_AFEx1	10:-:114491878-114526660	3	2	-0.0402276
TH17-TH2	gene:ENSG00000138688	KIAA1109	Cassettex1	4:+:122224677-122229121	3	2	0.176869
TH17-TH2	gene:ENSG00000172977	KAT5	Cassettex1	11:+:65713058-65713593	3	2	-0.124674
TH17-TH2	gene:ENSG00000168884	TNIP2	Cassettex1	4:-:2744945-2745446	3	2	-0.114355
TREG-TH17	gene:ENSG00000149761	NUDT22	Cassettex1	11:+:64229571-64230183	2	2	0.214378
TREG-TH17	gene:ENSG00000005302	MSL3	Cassettex1_AFEx1	X:+:11759875-11760403	2	2	-0.187611
TREG-TH17	gene:ENSG00000002822	MAD1L1	AFEx1	7:-:1936897-1957629	2	2	-0.196853
TREG-TH17	gene:ENSG00000112200	ZNF451	Cassettex1	6:+:57090274-57099061	2	2	0.113758
TREG-TH17	gene:ENSG00000155229	MMS19	Cassettex1_P_ALEx1	10:-:97469104-97469646	2	2	-0.177412
